# Genetic ancestry-specific meQTLs control immune function regulation in a breast cancer cohort of African and European patients

**DOI:** 10.1101/2024.08.29.610316

**Authors:** Kyriaki Founta, Nyasha Chambwe

## Abstract

We explored the impact of genetic ancestry on DNA methylation (DNAm) in African and European ancestry breast cancer patients. Analyzing data from 578 subjects in The Cancer Genome Atlas (TCGA) cohort, we identified 757 differentially methylated sites associated with genetic ancestry (aDMS). Methylation quantitative trait loci (meQTL) mapping showed that the majority of aDMS are regulated by multiple SNPs differentially prevalent by ancestry. Notably, expression quantitative methylation (eQTM) mapping linked 95% of aDMS to local gene expression, indicating potential impact on gene regulation.

Furthermore, 72% of ancestry eQTMs were regulated by meQTLs, underscoring the genetic regulation of DNAm variation affecting the transcriptome. Immune response regulation, particularly involving HLA genes, was the most enriched process among ancestry eQTMs. Additionally, 31% of differentially expressed genes between groups defined by genetic ancestry were under ancestry eQTM control. These findings highlight the gene regulatory potential of ancestry-associated DNAm and its importance in population-specific analyses.
