## Supplementary Table 2 for "Genetic ancestry-specific meQTLs control immune function regulation in a breast cancer cohort of African and European patients"

### Sheet: Supplementary Table 2
Supplementary Table 2. Differentially Methylated CpG Sites Located in Chromatin Regions with Differential Accessibility Patterns by Ancestry
	Functional Annotation	Gene Annotation	Eur_vs_Afr_Differential_Chromatin_logFC	Eur_vs_Afr_DNAm_logFC
cg01333788	Promoter (<=1kb)	GJB5	-4.37488	0.104936
cg05064297	Promoter (<=1kb)	ATF7IP2	-2.96529	-0.133549
cg06574335	Promoter (<=1kb)	LYPD6B	-2.04911	0.101033
cg09062550	3' UTR	INSM1	-2.5808	-0.106475
cg09182533	Intron (ENST00000255681.7/28992, intron 4 of 10)	MACROD1	2.12846	-0.104706
cg14085017	Intron (ENST00000255681.7/28992, intron 4 of 10)	MACROD1	2.12846	-0.104431
cg14537533	Promoter (<=1kb)	KRT7	-2.88334	-0.103156
cg16154810	Promoter (<=1kb)	CERK	-2.18519	0.154789
cg17099656	Promoter (<=1kb)	CERK	-2.18519	0.158588
cg17360233	Promoter (<=1kb)	ATF7IP2	-2.96529	-0.123861
cg18108683	Intron (ENST00000379305.7/222235, intron 16 of 18)	FBXL13	2.05219	0.108844
cg18137308	Intron (ENST00000255681.7/28992, intron 4 of 10)	MACROD1	2.12846	-0.104237
cg18397450	Intron (ENST00000430725.6/23241, intron 4 of 23)	PACS2	3.82088	-0.190872
cg18756179	Exon (ENST00000527209.1/400710, exon 1 of 3)	LOC400710	3.10521	-0.151168
cg18912855	Intron (ENST00000430725.6/23241, intron 4 of 23)	PACS2	3.82088	-0.165968
cg19327137	Intron (ENST00000310301.9/27072, intron 4 of 28)	VPS41	2.55431	-0.133769
cg19499452	Intron (ENST00000430725.6/23241, intron 4 of 23)	PACS2	3.82088	-0.152732
cg20971220	Promoter (<=1kb)	LOC400710	2.41169	-0.116928
cg21634218	Promoter (<=1kb)	LOC400710	2.41169	-0.122616
cg21770322	Intron (ENST00000297293.6/22853, intron 7 of 13)	BHLHA15	-5.10706	0.119869
cg22361859	Promoter (<=1kb)	FBXO47	-3.71873	-0.107857
cg22531183	Exon (ENST00000527209.1/400710, exon 1 of 3)	LOC400710	3.10521	-0.155981
cg23357832	Intron (ENST00000404826.7/221935, intron 35 of 44)	SDK1	-2.73553	-0.108205
cg24506221	Promoter (<=1kb)	GSTM1	4.42894	0.11079
cg24562669	Intron (ENST00000297293.6/22853, intron 7 of 13)	BHLHA15	-5.10706	0.151795
cg25732104	Promoter (<=1kb)	GJB5	-4.37488	0.121682
cg26257814	Promoter (<=1kb)	LOC400710	2.41169	-0.129773
cg26353468	Promoter (<=1kb)	LOC400710	2.41169	-0.108013
cg26715571	Exon (ENST00000527209.1/400710, exon 1 of 3)	LOC400710	3.10521	-0.11395
cg27140633	Promoter (<=1kb)	RCOR2	2.82001	-0.104285
