## Supplementary Table 4 for "Genetic ancestry-specific meQTLs control immune function regulation in a breast cancer cohort of African and European patients"

### Sheet: Supplementary Table 4
Supplementary Table 4. Ancestry eQTM Communities
Ranking (based on size)	Community
Community 1	KIR3DL2, AKT1S1, KIR2DL1, LILRB3, HRC, KLK4, LILRA5, DKKL1, LILRB1, ETFB, RRAS, LILRB5, cg18756179, cg26832639, MYH14, ZNF480, KLK10, LILRB2, TMEM190, ZNF701, CD37, KLK8, KLKP1, NTN5, PRMT1, SBK2, KLK2, SIGLEC6, RASIP1, VN1R2, CACNG6, NCR1, FPR3, RPS9, NAPSB, COX6B2, ZNF665, PTH2, TNNT1, ZNF468, TMC4, cg22531183, NUCB1, cg06878361, RPL18, SIGLEC5, FAM71E1, NAT14, ZNF578, ZNF580, FPR2, CTU1, LHB, …
Community 2	C6orf10, SLC44A4, HLA-DRB6, CCHCR1, NRM, C6orf1, HIST1H2BO, MRPS18B, TCP11, cg17294865, HSD17B8, ZBTB12, OR2B6, DPCR1, ZBTB22, HLA-DOA, HSPA1L, NKAPL, TAPBP, TEAD3, CUTA, HLA-A, IER3, MCCD1, AGPAT1, AIF1, cg08269402, TAP1, C6orf47, ZNF311, PPP1R11, PSORS1C3, HIST1H2AL, SYNGAP1, cg08845336, HLA-B, cg01992382, FANCE, HLA-DPA1, ATF6B, MDC1, SKIV2L, VARS2, LTB, HLA-DPB1, cg26645432, TNXB, ZNRD1, HIST…
Community 3	C16orf71, ZNF263, cg07798610, cg03991300, cg06103394, FLYWCH1, C16orf11, NHLRC4, NME4, CASKIN1, ZNF500, MPG, cg12437481, FAM173A, RNF151, FLYWCH2, ZNF597, TBC1D24, SSTR5, KCTD5, CCNF, DNASE1, DNASE1L2, ABCA17P, MSLNL, CLCN7, PRSS21, ROGDI, LMF1, SNRNP25, RHBDL1, HAGHL, cg07970752, OR1F2P, RHBDF1, C16orf59, ABCA3, NARFL, CLUAP1, VASN, PAQR4, 12-Sep, HBZ, ATP6V0C, CHTF18, HAGH, PRR25, HBA1, PRSS22,…
Community 4	SPRR2F, FCGR1A, LCE1B, SLC39A1, FLG, S100A7A, EFNA1, S100A14, GOLPH3L, CRCT1, C1orf68, HIST2H3C, SPRR2D, DENND4B, SLC27A3, PGLYRP4, SNAPIN, cg08477332, CHRNB2, SPRR1A, TARS2, MTX1, CREB3L4, LCE2A, RPRD2, VPS45, KPRP, HIST2H2AA3, SEMA6C, MCL1, PGLYRP3, KRTCAP2, SNX27, FAM189B, GBA, MRPS21, C1orf54, SCNM1, LCE1E, IVL, SPRR3, ILF2, LCE6A, YY1AP1, CA14, HAX1, CRTC2, SHC1, CTSS, INTS3, ENSA, PLEKHO1, …
Community 5	KRT16, WIPF2, TTC25, STAT5A, KLHL11, KRT20, GHDC, RARA, SRCIN1, CISD3, LASP1, DNAJC7, EZH1, RUNDC1, CASC3, TMEM106A, RPL27, ACLY, KRT10, ORMDL3, ERBB2, BRCA1, FKBP10, VPS25, TMEM99, GRB7, PIP4K2B, CDC6, KRT39, RAB5C, KRT35, cg23758822, KRT24, VAT1, NBR2, FBXO47, NAGLU, HAP1, KRT31, TUBG2, COASY, HCRT, CWC25, RAPGEFL1, SMARCE1, RND2, EIF1, PSMD3, NR1D1, ZPBP2, AOC2, PGAP3, MPP3, DUSP14, THRA, NBR1…
Community 6	KLC3, NAPA, SLC8A2, PRKD2, MAP3K10, ZNF780B, ZNF296, CCDC61, GMFG, GEMIN7, SERTAD3, BCAT2, cg20716515, ZNF541, MARK4, CCDC9, CALM3, TMEM91, CEACAM3, SNRPA, ARHGEF1, CCDC8, RSPH6A, PPP5C, BCAM, EML2, cg14150973, TGFB1, NCCRP1, PNMAL1, DMWD, DBP, MEGF8, PGLYRP1, cg24136431, SHKBP1, NANOS2, OPA3, MEIS3, PRR24, GNG8, RELB, ZNF284, ZNF285, ZNF283, SAE1, CYP2B6, CEACAM20, STRN4, GLTSCR1, CGB1, MIA, CEA…
Community 7	MIER2, cg01636599, WASH5P, MEX3D, GNA11, POLR2E, C19orf71, SLC39A3, UBXN6, cg25697727, PTBP1, MAP2K2, TMIGD2, MRPL54, ELANE, PALM, cg03605761, REXO1, GNG7, STAP2, MKNK2, CIRBP, GRIN3B, LMNB2, UQCR11, APC2, ADAMTSL5, RNF126, ZNF57, EBI3, ANKRD24, GAMT, ARID3A, DAZAP1, TLE2, PLIN5, HCN2, PLEKHJ1, C19orf25, SPPL2B, C19orf35, CCDC94, STK11, WDR18, CDC34, JSRP1, ATP5D, HMG20B, RPS15, C2CD4C, EFNA2, SG…
Community 8	DHX30, MST1, EXOSC7, UBA7, CCR2, NRADDP, TREX1, C3orf62, SACM1L, HYAL1, GPX1, PTH1R, ARIH2, SLC25A20, MST1R, CCR1, PRSS45, CLEC3B, SMARCC1, RNF123, MYL3, SEMA3F, TMEM115, P4HTM, LTF, CAMKV, LRRC2, SEMA3B, SLC6A20, NCKIPSD, TMIE, CISH, NDUFAF3, TRAIP, UQCRC1, CCR9, LZTFL1, ZNF35, WDR6, ZMYND10, VIPR1, IMPDH2, PRKAR2A, QRICH1, CYB561D2, NPRL2, KIF9, cg23141355, NME6, HIGD1A, SHISA5, QARS, PFKFB4, C…
Community 9	SAP30BP, SLC26A11, LGALS3BP, SLC16A5, ENPP7, SEC14L1, QRICH2, GRB2, EXOC7, ENGASE, CASKIN2, MFSD11, KIAA0195, cg22287064, NUP85, ST6GALNAC2, CDK3, cg03226114, WBP2, GALK1, JMJD6, cg17611647, KIF19, TIMP2, DNAI2, LLGL2, RAB37, EVPL, RNF213, MRPS7, HN1, CYGB, NAT9, USH1G, UBE2O, ICT1, cg22443212, H3F3B, MIF4GD, 9-Sep, GPRC5C, KCTD2, CD300C, TNRC6C, SRP68, PRPSAP1, cg23221732, UNK, AANAT, ITGB4, SOC…
Community 10	B4GALNT2, LUC7L3, cg20811755, cg22571038, NME1-NME2, cg10421979, PDK2, ZNF652, MBTD1, NXPH3, HOXB5, COPZ2, cg11955385, cg20401567, cg05180443, ITGA3, CDK5RAP3, HOXB1, WFIKKN2, UBE2Z, CHAD, cg15880760, PNPO, KPNB1, HOXB13, SLC35B1, ATP5G1, HOXB8, TOB1, PHOSPHO1, cg25792518, DLX4, SPOP, LRRC59, TMEM92, cg06958829, HOXB9, RSAD1, cg15255390, cg21780393, CACNA1G, MYL4, cg19961043, HOXB2, ITGB3, cg1904…
Community 11	OR7A5, cg03192598, WDR83, ILVBL, ZNF788, FBXW9, ZSWIM4, ZNF763, DAND5, STX10, SYCE2, EPHX3, SPC24, ZNF491, C19orf43, PRKCSH, cg17737967, DHPS, PKN1, C19orf53, CCDC159, cg07379055, DCAF15, RAD23A, ZNF490, ZNF653, C19orf38, ZNF441, RNASEH2A, CNN1, LYL1, ZNF20, ACP5, ZNF564, SAMD1, EMR2, KANK2, SLC1A6, CCDC151, DNM2, ELOF1, ZNF440, TMED1, ZNF700, PRDX2, IER2, CACNA1A, DOCK6, OR7C1, C19orf52, ZNF442,…
Community 12	FERMT3, WDR74, NAA40, RPS6KB2, PLCB3, AHNAK, SNX32, FRMD8, cg15201417, RBM4B, PPP1CA, CCDC88B, C11orf86, PRDX5, CAPN1, TRMT112, MARK2, EHD1, GANAB, MACROD1, BATF2, cg27140633, SLC3A2, KAT5, COX8A, HRASLS5, B3GAT3, cg14085017, CFL1, PPP1R14B, OTUB1, FAU, CTSW, SLC22A25, RTN3, CTSF, RPS6KA4, TAF6L, POLA2, TBC1D10C, DPP3, ACY3, cg18137308, ZBTB3, LRRN4CL, EML3, PTPRCAP, SLC22A20, CDC42BPG, C11orf84,…
Community 13	LYNX1, TSNARE1, HSF1, SLURP1, C8orf31, C8orf33, MFSD3, LY6E, GSDMD, MAFA, PUF60, PPP1R16A, ZNF707, TIGD5, GLI4, ADCK5, EEF1D, NAPRT1, EXOSC4, ZNF696, LRRC24, MAPK15, cg05681977, RECQL4, LRRC14, cg13283845, PYCRL, LY6H, FBXL6, LYPD2, OPLAH, SCRIB, SCXB, cg19657945, TMED10P1, GPIHBP1, KIFC2, NRBP2, cg06045337, FOXH1, PLEC, ARHGAP39, RHPN1, GPAA1, ZC3H3, VPS28, CYHR1, ZNF7, CPSF1, RPL8, SCRT1, cg144…
Community 14	C14orf80, RCOR1, YY1, cg14124481, ADAM6, WARS, C14orf180, cg13797425, TDRD9, cg18397450, BCL11B, cg18329187, PACS2, TRAF3, WDR25, TRMT61A, TNFAIP2, cg12425861, BTBD6, TMEM179, cg19499452, INF2, ZFYVE21, CDC42BPB, cg19718309, cg19700328, NUDT14, CRIP2, HHIPL1, cg14893857, WDR20, ADSSL1, TECPR2, EIF5, KIF26A, cg10761315, MTA1, cg23904247, cg18516195, DEGS2, C14orf2, cg18912855, cg14227762, KIAA0125…
Community 15	FAM186A, CBX5, SMAGP, GALNT6, KRT6B, BIN2, TFCP2, TUBA1C, CALCOCO1, HOXC13, HOXC11, CSRNP2, MFSD5, cg13490422, RHEBL1, TUBA1B, cg14537533, MAP3K12, PFDN5, COPZ1, KRT81, SMUG1, PRR13, DDN, LETMD1, GRASP, GPR84, LMBR1L, ACVR1B, KRT78, NCKAP5L, LIMA1, ARF3, cg16329197, LARP4, PRPH, PCBP2, KRT6C, ITGA5, CCNT1, DIP2B, KRT86, MCRS1, HOXC10, KRT8, TROAP, AQP6, WNT1, IGFBP6, AMHR2, SCN8A, TMPRSS12, CELA1…
Community 16	cg08206623, INS, MUC2, MUC5B, EPS8L2, IFITM1, CTSD, TNNT3, HRAS, cg09122035, POLR2L, PNPLA2, IRF7, PDDC1, MOB2, DUSP8, TRPC2, H19, TNNI2, TSPAN32, C11orf35, TRPM5, ART5, IFITM2, ASCL2, TOLLIP, ZNF195, cg00420348, PHLDA2, SCT, NAP1L4, DEAF1, LSP1, KCNQ1OT1, cg16570157, CHRNA10, B4GALNT4, PSMD13, RRM1, NUP98, ATHL1, SYT8, IFITM5, INS-IGF2, DRD4, PKP3, SIGIRR, SIRT3, SLC25A22, CD151, cg08829299, TSS…
Community 17	cg25742326, PEX10, TNFRSF18, cg03396347, TPRG1L, KLHL17, C1orf159, AURKAIP1, MIB2, SLC35E2, cg00060374, cg00669623, NOC2L, VWA1, ATAD3C, HES5, PRKCZ, HES4, PLEKHN1, TP73, cg10634619, PRDM16, cg27541892, PLCH2, cg05337761, cg01793449, FAM41C, NADK, C1orf170, AGRN, MORN1, ATAD3B, SCNN1D, B3GALT6, PUSL1, ATAD3A, CDK11A, CDK11B, GABRD, ISG15, PANK4, SSU72, MMP23B, cg10510935, SKI, GNB1, cg26227225, L…
Community 18	KCNJ10, ATP1A4, PPOX, SUMO1P3, B4GALT3, cg09753657, ARHGAP30, FCGR3A, SLAMF8, KLHDC9, IGSF8, PEX19, C1orf192, CD48, ATP1A2, NHLH1, FCER1A, MNDA, VSIG8, HSPA7, LY9, SLAMF7, SPTA1, USF1, TAGLN2, DARC, NIT1, APOA2, MPZ, FCRL6, DEDD, CD84, NCSTN, AIM2, PYHIN1, ITLN2, CD244, CCDC19, ITLN1, IFI16, VANGL2, FCGR2C, DCAF8, C1orf204, SDHC, SLAMF1, PIGM, TSTD1, cg19308497, DUSP23, TOMM40L, SLAMF6, USP21, FC…
Community 19	MYL5, WHSC1, HAUS3, ADRA2C, ADD1, SLBP, MSX1, TMEM175, POLN, cg20948258, cg02937671, GRK4, cg22351267, RGS12, ZNF721, DOK7, HTT, HGFAC, cg05874882, cg20583430, IDUA, PCGF3, MFSD10, DGKQ, NAT8L, PIGG, ZNF141, cg27207881, FGFRL1, NOP14, LETM1, LRPAP1, ATP5I, cg10622551, MXD4, ABCA11P, CPLX1, MFSD7, ZNF595, FGFR3, ZFYVE28, MAEA, C4orf48, ZNF718, EVC2, cg18089397, RNF212, STX18, FAM53A, cg15201545, S…
Community 20	IPO4, CIDEB, LTB4R, TM9SF1, JPH4, PSME2, SLC7A8, cg06738356, PABPN1, SLC7A7, SDR39U1, CTSG, DCAF11, THTPA, RBM23, HAUS4, DAD1, C14orf119, MYH7, PSMB11, DHRS2, GZMB, CEBPE, CPNE6, REC8, PRMT5, C14orf93, NGDN, TINF2, MYH6, cg01878807, RNF31, cg05171021, OXA1L, HOMEZ, AP1G2, IL25, CMTM5, MDP1, STXBP6, NEDD8, SLC22A17, BCL2L2, ADCY4, MRPL52, RABGGTA, PPP1R3E, PSME1, LRP10, EFS, cg23918580, REM2, CMA1…
Community 21	UPF1, IL12RB1, SLC25A42, JUND, ARMC6, NR2F6, LSM4, ARRDC2, NR2C2AP, OCEL1, FKBP8, JAK3, MRPL34, C19orf60, MPV17L2, SLC35E1, C19orf44, SIN3B, IFI30, HOMER3, KLF2, HAPLN4, MED26, cg16744531, ELL, CRLF1, DDX49, PLVAP, KLHL26, cg14733031, ISYNA1, DDA1, ABHD8, GTPBP3, HAUS8, CCDC124, CHERP, B3GNT3, LRRC25, KCNN1, F2RL3, USE1, TMEM59L, MYO9B, RFXANK, SLC27A1, MAP1S, UBA52, NXNL1, USHBP1, ANKLE1, MEF2B,…
Community 22	MPPED1, ARFGAP3, SAMM50, RRP7B, cg14586373, PLA2G6, IL2RB, MCAT, PICK1, MGAT3, ZC3H7B, EP300, GCAT, RANGAP1, DMC1, RRP7A, CENPM, CYB5R3, CYTH4, cg12078929, ST13, SUN2, XRCC6, 3-Sep, XPNPEP3, MKL1, TNFRSF13C, TTLL12, TAB1, cg22189786, cg01324372, BAIAP2L2, NDUFA6, TSPO, C22orf46, TXN2, TRIOBP, ELFN2, RBX1, NHP2L1, C22orf23, POLR3H, cg08431931, SH3BP1, CARD10, cg01257975, SREBF2, MB, SLC25A17, WBP2…
Community 23	cg19389372, FXYD3, ZNF568, ALKBH6, CD22, HAMP, FXYD5, ZNF529, SDHAF1, LSR, ZNF345, ZNF566, LRFN3, ZNF383, USF2, PSENEN, U2AF1L4, APLP1, FFAR2, cg18805164, ZFP82, GPI, ZNF569, cg26643967, POLR2I, ZNF790, UBA2, CLIP3, cg04579398, LIN37, ZNF420, LGI4, ZNF585B, HKR1, COX6B1, MAG, FFAR3, WTIP, ARHGAP33, COX7A1, cg22022580, ZFP14, UPK1A, ZNF829, ZNF302, HCST, ZNF599, WDR62, TBCB, SBSN, HSPB6, ZBTB32, H…
Community 24	RSBN1, SORT1, GSTM2, PSMA5, CLCC1, KIAA1324, CSF1, GNAI3, HIPK1, CTTNBP2NL, PRPF38B, PTPN22, GSTM4, CYB561D1, CHIA, cg26035817, MOV10, ATP5F1, SLC16A1, AMPD2, GSTM1, SLC25A24, LRIG2, FAM19A3, GPSM2, GSTM5, ALX3, KCNC4, WDR77, C1orf162, GSTM3, CD53, CEPT1, CSDE1, DENND2D, CHI3L2, STXBP3, RAP1A, NRAS, SLC6A17, NBPF6, MAGI3, DENND2C, PSRC1, DDX20, KCNA2, cg26875637, SIKE1, ST7L, DRAM2, cg24506221, C…
Community 25	cg10210594, SOX13, GPR37L1, KISS1, RAB7L1, IL10, cg14893161, C1orf116, RBBP5, LRRN2, cg24503407, IL24, ADORA1, IL20, C1orf186, UBE2T, cg26987645, cg22705746, FCAMR, CTSE, cg11965913, YOD1, MDM4, NUAK2, PIGR, PM20D1, PPP1R12B, LAX1, FAIM3, NUCKS1, RASSF5, cg26354017, IL19, CHIT1, TIMM17A, PFKFB2, CD34, FMOD, SLC26A9, PPFIA4, C4BPA, ZC3H11A, DSTYK, PTPN7, MFSD4, PPP1R15B, TMEM183A, TMCC2, PLXNA2, L…
Community 26	ZNF48, GTF3C1, ZNF768, CD19, EIF3CL, KIF22, ZNF747, FBRS, CDIPT, TAOK2, LAT, SULT1A1, DOC2A, TBC1D10B, cg05275182, YPEL3, TMEM219, CD2BP2, ZG16, SEPHS2, SPNS1, HIRIP3, IL27, CCDC101, TBX6, NFATC2IP, SEZ6L2, MAZ, C16orf92, 1-Sep, MAPK3, CORO1A, ALDOA, SPN, C16orf54, BOLA2, QPRT, NSMCE1, ZNF764, KIAA0556, GDPD3, RABEP2, SBK1, cg04193835, PRR14, MVP, IL21R, ZNF688, RRN3P2, PRRT2, PPP4C, ATXN2L, ATP2…
Community 27	ENTPD2, FBXW5, ABCA2, LCN10, INPP5E, EDF1, NPDC1, C8G, C9orf142, FAM157B, C9orf139, cg14495033, MRPL41, FUT7, NOXA1, ZMYND19, FAM166A, ENTPD8, TMEM141, PTGDS, cg21251970, EGFL7, LCNL1, DPP7, LRRC26, MAN1B1, CLIC3, TPRN, CARD9, SLC34A3, TMEM203, DNLZ, AGPAT2, C9orf169, SSNA1, NOTCH1, SNHG7, LCN6, MAMDC4, C9orf37, GPSM1, PMPCA, ANAPC2, TRAF2, C9orf172, RNF208, EXD3, ARRDC1, C9orf69, SDCCAG3, C9orf1…
Community 28	LPCAT3, TAS2R20, PHB2, FAM90A1, FOXJ2, cg16084090, LAG3, cg25828445, CD27, GNB3, STYK1, EMG1, SCARNA12, TAS2R13, GDF3, cg10578777, PEX5, cg27550663, PRH2, KLRC4, CD163, PRH1, MLF2, ZNF384, USP5, ING4, NCAPD2, M6PR, GAPDH, NANOG, TAS2R30, GABARAPL1, PRB1, PHC1, CLEC2D, CD163L1, CDCA3, KLRC2, cg18924562, cg09651654, PTMS, NOP2, cg14906510, MFAP5, TAS2R50, CLEC6A, TAS2R10, SPSB2, A2ML1, ETV6, RIMKLB…
Community 29	PITPNM2, cg20569203, cg23029597, DIABLO, MORN3, POP5, KNTC1, VPS37B, GATC, RILPL2, PSMD9, COQ5, OASL, RHOF, SPPL3, UNC119B, ORAI1, RNF34, MLXIP, TMEM233, cg01765077, CIT, PXN, MSI1, SETD1B, ABCB9, DYNLL1, HNF1A, CABP1, ANAPC5, FAM101A, TMEM120B, HSPB8, P2RX7, WDR66, B3GNT4, DDX55, GCN1L1, SETD8, CDK2AP1, LRRC43, TRIAP1, COX6A1, TCTN2, VPS33A, DENR, C12orf43, KDM2B, cg21016266
Community 30	PCMTD2, GATA5, EEF1A2, cg00199007, HAR1A, RPS21, NTSR1, MYT1, COL9A3, KCNQ2, HAR1B, TNFRSF6B, CABLES2, STMN3, SRMS, PTK6, HRH3, PSMA7, RGS19, ADRM1, C20orf195, BIRC7, TCEA2, ZBTB46, OPRL1, cg19551589, SLC2A4RG, DIDO1, ZGPAT, ARFRP1, TPD52L2, ZNF512B, LAMA5, YTHDF1, CHRNA4, SLCO4A1, SLC17A9, cg22961457, LIME1, RTEL1, DNAJC5, ARFGAP1, TCFL5, OGFR, UCKL1, CDH4, COL20A1
Community 31	USP32, HEATR6, DYNLL2, APPBP2, TEX14, MRC2, SUPT4H1, MTMR4, RPS6KB1, CLTC, TRIM37, DHX40, GDPD1, 4-Sep, RNF43, TBX2, MKS1, RAD51C, SKA2, PPM1E, 10-Mar, BCAS3, TUBD1, TBX4, PPM1D, TLK2, cg07584066, cg04775566, DHX40P1, LPO, HSF5, CYB561, BRIP1, PTRH2, RNFT1, C17orf64, METTL2A, MED13, C17orf82, BZRAP1, CA4, MPO, INTS2, TANC2, cg27539720, NACA2
Community 32	INHA, cg18182399, cg22212691, ABCB6, CDK5R2, PNKD, PRKAG3, IHH, CXCR2P1, cg01821967, WNT6, CTDSP1, RQCD1, TUBA4A, GLB1L, STK36, DES, C2orf62, GPBAR1, AAMP, cg14692768, ZFAND2B, CCDC108, SPEG, OBSL1, DNPEP, VIL1, ANKZF1, FAM134A, NHEJ1, DNAJB2, TNS1, STK16, RNF25, ARPC2, PLCD4, STK11IP, GMPPA, TTLL4, WNT10A, CRYBA2, CXCR2, PTPRN, CXCR1, TMEM198
Community 33	PABPC4, RIMS3, OXCT2, SLFNL1, FHL3, MTF1, ZNF684, cg16458866, COL9A2, NT5C1A, BMP8A, AKIRIN1, SCMH1, MFSD2A, GUCA2A, NFYC, RHBDL2, MANEAL, HEYL, HPCAL4, BMP8B, HIVEP3, EPHA10, KCNQ4, TRIT1, cg19276343, GJA9, INPP5B, PPIEL, cg19900615, RSPO1, PPT1, MACF1, SF3A3, FOXJ3, RRAGC, cg00349607, RLF, EDN2, ZMPSTE24, PPIE, KIAA0754, UTP11L, CAP1
Community 34	GALNS, SPG7, CPNE7, ZNF778, C16orf3, TUBB3, CDT1, SLC7A5, MAP1LC3B, ACSF3, cg26916871, CTU2, CHMP1A, ZFPM1, DEF8, APRT, CBFA2T3, BANP, DBNDD1, FBXO31, GAS8, ZNF276, IL17C, MVD, CYBA, FANCA, KLHDC4, MC1R, SPIRE2, PRDM7, cg04287289, cg10499753, SPATA2L, ANKRD11, RNF166, ZC3H18, ZNF469, RPL13, CDK10, SNAI3, TCF25, CENPBD1
Community 35	FAM101B, NXN, TM4SF5, FAM57A, ZZEF1, OR1E2, MYO1C, HIC1, PLD2, PELP1, cg05176970, SLC43A2, ABR, SGSM2, OR3A2, OVCA2, OR1E1, C17orf97, TRPV1, CHRNE, ENO3, RPH3AL, SERPINF2, cg26536949, ASPA, RILP, cg03741619, ALOX15, DPH1, CXCL16, cg17861455, WDR81, SCARF1, SPNS3, ANKFY1, SLC25A11, SPATA22, cg21040096, RNF167, OR3A1, PSMB6, GSG2
Community 36	KIAA0101, LCTL, cg01451277, CLPX, ANKDD1A, PARP16, FAM96A, CSNK1G1, HERC1, ZWILCH, FEM1B, IGDCC3, PIF1, cg22950153, SMAD6, SNX22, IQCH, PIAS1, PDCD7, TIPIN, PTPLAD1, IGDCC4, RASL12, MTFMT, SNX1, OAZ2, PPIB, cg22410743, PLEKHO2, ZNF609, SNAPC5, MEGF11, RAB11A, DIS3L, SLC24A1, DPP8, DAPK2, DENND4A, MAP2K1, RBPMS2
Community 37	CD209, ZNF558, MUC16, MBD3L1, UBL5, OR7E24, MYO1F, ICAM4, EVI5L, ZNF121, PIN1, OR1M1, CTXN1, ZNF426, XAB2, ZNF560, PCP2, LRRC8E, ICAM5, ZNF562, ANGPTL4, TRAPPC5, ZNF699, ICAM1, ZNF317, P2RY11, C19orf59, ZNF414, STXBP2, 2-Mar, SNAPC2, MCOLN1, S1PR2, OLFM2, ZNF846, NDUFA7, FBN3, cg12583591, CLEC4GP1
Community 38	NCOA6, PDRG1, TPX2, EIF2S2, HCK, ZNF341, TM9SF4, ITCH, COX4I2, FOXS1, MYLK2, DUSP15, FRG1B, DEFB115, ASIP, cg09796376, DEFB124, DNMT3B, RALY, XKR7, E2F1, REM1, TTLL9, POFUT1, ID1, TP53INP2, C20orf112, cg08931129, KIF3B, COMMD7, cg15131258, BCL2L1, ASXL1, cg09923107, CDK5RAP1
Community 39	C5orf38, SLC9A3, cg26472636, CLPTM1L, SDHAP3, MRPL36, AHRR, CCDC127, cg15846771, PDCD6, TPPP, NKD2, cg09021430, NDUFS6, C5orf55, SLC6A3, LRRC14B, TRIP13, CEP72, SLC6A19, IRX4, ZDHHC11, BRD9, SLC6A18, LPCAT1, TERT, cg23091057, EXOC3, cg25070340, cg27378537, cg02540781, PLEKHG4B, cg12184012, SDHA
Community 40	TMPRSS2, PKNOX1, WDR4, C2CD2, SLC37A1, SIK1, MX2, cg14897238, C21orf33, CBS, U2AF1, PLAC4, UBASH3A, UMODL1, MX1, PWP2, cg20533952, cg21639922, cg21863949, RIPK4, PRDM15, ABCG1, HSF2BP, RSPH1, C21orf128, TFF1, BACE2, NDUFV3, AGPAT3, RRP1B, TFF3, PDE9A
Community 41	TCEA3, USP48, NBPF3, OTUD3, ALPL, ECE1, cg08890418, RNF186, WNT4, cg15597364, AKR7A3, AKR7A2, PLA2G2A, IFFO2, AKR7L, ARHGEF10L, cg26220594, cg19637330, PQLC2, VWA5B1, CAMK2N1, DDOST, SH2D5, cg18795169, ALDH4A1, HTR6, EPHA8, UBXN10, KLHDC7A, PAX7, TMCO4, PLA2G2D
Community 42	TET3, BOLA3, TPRKB, CCDC142, cg05413277, SEMA4F, LOXL3, MRPL19, MRPL53, RTKN, HK2, FBXO41, CCT7, DCTN1, TTC31, SMYD5, TACR1, SLC4A5, ALMS1P, C2orf81, MTHFD2, WDR54, EMX1, cg13888593, STAMBP, DQX1, DOK1, MOGS, cg19148731, ALMS1, WBP1, ACTG2
Community 43	CHRNB1, ALOX15B, ZBTB4, TEKT1, TNFSF12, cg18308285, PITPNM3, SLC16A13, HES7, TNFSF13, DNAH2, SENP3, FXR2, FGF11, ALOXE3, cg22256433, EIF4A1, EFNB3, WRAP53, CYB5D1, KIAA0753, YBX2, TMEM107, DLG4, TNK1, ARHGEF15, RPL26, AURKB, POLR2A, MFSD6L, SPEM1, EIF5A
Community 44	C21orf90, C21orf58, cg08742575, cg13126279, PCBP3, COL18A1, S100B, KRTAP10-8, COL6A1, FTCD, KRTAP10-4, PDXK, cg05896524, C21orf67, PCNT, ADARB1, cg13732083, SLC19A1, ITGB2, SUMO3, UBE2G2, KRTAP10-2, KRTAP10-1, POFUT2, PRMT2, cg07529122, cg04285033, PFKL, cg13012494, cg12016809, cg11766577, COL6A2
Community 45	NSF, C17orf53, STH, HIGD1B, ARL17A, GJC1, NMT1, HEXIM1, ACBD4, C17orf104, MPP2, MEOX1, HEXIM2, CCDC103, cg02622647, cg17911788, C1QL1, GPATCH8, TMUB2, ASB16, G6PC3, DCAKD, LRRC37A2, SLC25A39, RUNDC3A, ARHGAP27, MAPT, ETV4, ITGA2B, CRHR1, cg13818573
Community 46	ITPKB, cg26841013, TRIM17, cg10327440, OBSCN, RNF187, ZNF678, ARF1, cg10167378, TRIM67, LIN9, GUK1, CAPN9, COG2, URB2, C1orf35, JMJD4, cg12615916, PSEN2, TAF5L, LEFTY2, PARP1, TRIM11, cg03432338, CDC42BPA, SNAP47, MRPL55, C1orf95, cg16512390, ACBD3, cg18025438
Community 47	KIAA1279, cg17516577, HKDC1, VPS26A, PRF1, SAR1A, C10orf105, SGPL1, C10orf54, PCBD1, cg05493526, TYSND1, LRRC20, TSPAN15, cg01227006, cg04965549, TET1, RUFY2, DDX21, cg20336352, STOX1, PPA1, CCAR1, PBLD, HERC4, DDX50, NPFFR1, EIF4EBP2, SLC29A3, SIRT1
Community 48	AGPS, SP3, PDK1, TTC30B, OLA1, RAPGEF4, ATF2, TTN, TTC30A, HOXD11, HOXD8, CCDC141, SCRN3, GPR155, NFE2L2, PLEKHA3, WIPF1, MTX2, cg24416513, cg01659489, PRKRA, HOXD10, CHN1, CWC22, cg15510118, cg14473102, cg20795500, HOXD13, SESTD1, CIR1
Community 49	SENP5, PCYT1A, KIAA0226, PIGX, FYTTD1, cg02523270, SDHAP1, SDHAP2, FBXO45, cg07065220, MUC4, RNF168, PAK2, cg11134430, ACAP2, LMLN, NCBP2, UBXN7, cg16282892, DLG1, TFRC, TNK2, LRRC15, MUC20, LRCH3, cg15421324, ATP13A4, IQCG, PPP1R2
Community 50	ANKLE2, EP400NL, PXMP2, GOLGA3, cg20360395, cg05617413, MMP17, EP400, CHFR, PUS1, cg10304922, ZNF605, cg22244940, cg26725076, ZNF26, ZNF268, cg25694349, NOC4L, DDX51, cg19595750, POLE, ZNF140, ZNF84, ULK1, FBRSL1, PGAM5, RAN, GALNT9
Community 51	CDC20, ZMYND12, ARTN, ZNF691, C1orf228, TIE1, TESK2, ZSWIM5, CCDC30, YBX1, TMEM53, WDR65, PTCH2, PPCS, PPIH, TOE1, BTBD19, MED8, MUTYH, LEPRE1, RNF220, cg12908607, HYI, SLC6A9, PLK3, CCDC23, DMAP1
Community 52	cg25152348, PANX2, MLC1, LMF2, SHANK3, HDAC10, NCAPH2, MIOX, SBF1, ALG12, ZBED4, CRELD2, ODF3B, CHKB, PIM3, TRABD, MAPK11, MAPK12, BRD1, TYMP, CPT1B, PLXNB2, ARSA, SCO2, CHKB-CPT1B, TUBGCP6
Community 53	SLC4A1AP, PREB, PPP1CB, OST4, FOSL2, C2orf71, cg25737323, cg23255835, LBH, ASXL2, ZNF512, cg26314531, PLB1, GPN1, SPDYA, ALK, RBKS, cg13257636, cg08470875, cg23428985, CLIP4, FAM179A, YPEL5, CCDC121, WDR43, SUPT7L
Community 54	COX19, FTSJ2, PRKAR1B, MAFK, cg12560987, INTS1, FAM20C, GPR146, cg22785556, PSMG3, GNA12, cg02560081, MAD1L1, HEATR2, ZFAND2A, GET4, cg26987690, SNX8, CYP2W1, CHST12, C7orf50, NUDT1, EIF3B, PDGFA, MICALL2, SUN1
Community 55	ZNF211, ZIK1, ZNF417, ZNF264, cg03145999, ZNF772, UBE2M, ZNF584, ZNF134, TRIM28, ZNF132, ZNF530, ZNF419, ZSCAN4, TRAPPC2P1, VN1R1, ZNF274, ZNF773, ZNF256, ZNF671, ZNF549, ZNF544, ZNF154, MIMT1, cg13877915, ZNF837
Community 56	SLC7A4, LZTR1, GGTLC2, TMEM191A, TOP3B, KLHL22, RTN4R, YDJC, PI4KAP2, cg19990744, DGCR6L, PPIL2, SCARF2, THAP7, TRMT2A, ZNF280B, PPM1F, cg03453333, PI4KAP1, UBE2L3, AIFM3, MAPK1, SERPIND1, GNB1L, ZNF74
Community 57	NDUFB8, PDZD7, MRPL43, CWF19L1, LZTS2, CUTC, PAX2, NT5C2, COX15, MGEA5, SFXN2, SLC25A28, FAM178A, BLOC1S2, cg02732134, ERLIN1, CHUK, BTRC, DPCD, ENTPD7, HIF1AN, cg17544177, SCD, ARL3, WNT8B
Community 58	FAM50B, SLC22A23, PRPF4B, cg13065507, cg22816218, WRNIP1, CDYL, GMDS, SERPINB1, cg12761825, FOXC1, cg05728019, TUBB2A, cg12584100, MYLK4, C6orf195, NQO2, BPHL, PSMG4, cg15090211, cg26725201, SERPINB6, SERPINB9, C6orf201, TUBB2B
Community 59	TMEM98, RDM1, TAF15, PEX12, TBC1D3H, MYO19, CCL3L3, CCL1, CCL8, AP2B1, CCL13, cg09704168, SLFN12L, CCL5, TBC1D3C, cg25101657, cg18100887, TBC1D3B, RASL10B, CCL4L2, CCL7, MRM1, CCL3L1, C17orf66, CCL18
Community 60	PATL2, CATSPER2P1, CATSPER2, SERINC4, cg04036182, SHF, TRIM69, FRMD5, DUOX1, SPG11, B2M, SORD, DUOXA2, SPATA5L1, MFAP1, CASC4, DUOXA1, ELL3, SQRDL, STRC, SLC28A2, CKMT1A, cg21523688, DUOX2, SERF2
Community 61	OSBPL9, ZYG11B, DMRTA2, SCP2, EPS15, BEND5, KTI12, RAB3B, AGBL4, FAF1, cg25592206, BTF3L4, cg22166914, NRD1, ZCCHC11, ZFYVE9, RNF11, CDKN2C, ELAVL4, LDLRAD1, cg13678973, cg19098763, CYB5RL, TTC39A
Community 62	SFPQ, COL8A2, C1orf94, KIAA0319L, GJB4, TRAPPC3, cg25732104, ZMYM6, TFAP2E, PSMB2, cg12126857, cg01333788, HMGB4, ADPRHL2, ZSCAN20, MAP7D1, GJB5, ZNF362, GJB3, CLSPN, PHC2, DLGAP3, TEKT2
Community 63	TMEM136, HYOU1, TBCEL, RPS25, HINFP, DPAGT1, ARHGEF12, MFRP, BCL9L, TRAPPC4, SORL1, SLC37A4, NLRX1, TECTA, POU2F3, VPS11, CBL, C2CD2L, RPL23AP64, PVRL1, RNF26, cg08318018
Community 64	NEURL2, CTSA, WFDC3, DNTTIP1, UBE2C, NCOA5, WISP2, cg10439765, ZNF334, ACOT8, SLC35C2, ZSWIM3, MATN4, PCIF1, TOMM34, SLC12A5, CDH22, ZSWIM1, TP53RK, RBPJL, CD40
Community 65	EVC, CRMP1, STK32B, MRFAP1L1, PSAPL1, WFS1, TBC1D14, AFAP1, SORCS2, cg00251875, TADA2B, C4orf50, KIAA0232, MAN2B2, ACOX3, CCDC96, cg05498905, JAKMIP1, SH3TC1, cg16851482, MRFAP1
Community 66	RNPEPL1, PDCD1, GPR35, AQP12B, AQP12A, C2orf54, DTYMK, CAPN10, 2-Sep, SNED1, NEU4, KIF1A, PASK, DUSP28, ANKMY1, ATG4B, OR6B2, STK25, OR6B3, cg25810938, FARP2
Community 67	CACNA2D4, CCND2, EFCAB4B, SLC6A12, FOXM1, B4GALNT3, FBXL14, CACNA1C, cg03310242, FKBP4, DCP1B, IQSEC3, TEAD4, LRTM2, cg26388816, WNT5B, NINJ2, ADIPOR2, ERC1, cg05227549, RAD52
Community 68	SKAP2, HOXA1, HOXA13, CBX3, cg21447117, HOXA5, HOXA2, HOXA4, C7orf71, NFE2L3, JAZF1, HOXA9, CREB5, HOXA3, HNRNPA2B1, cg19142026, HOXA10, KIAA0087, HOXA11, HOXA6, HOXA7
Community 69	ESPN, cg11517468, ACOT7, ZBTB48, NOL9, TAS1R1, THAP3, DNAJC11, SLC45A1, PHF13, cg00549463, cg14089881, ICMT, TNFRSF9, RERE, PARK7, CAMTA1, HES2, KLHL21, KCNAB2
Community 70	MR1, LAMC2, LAMC1, NMNAT2, DHX9, RNASEL, NCF2, C1orf21, RGL1, CACNA1E, RGS8, STX6, IER5, GLUL, cg02710296, APOBEC4, SMG7, cg14851700, NPL, TSEN15
Community 71	LRRC37B, ARGFXP2, CRLF3, ATAD5, C17orf75, CDK5R1, RNF135, OMG, NF1, cg24425628, EFCAB5, RAB11FIP4, SUZ12, RHOT1, SSH2, MYO1D, CPD, PSMD11, ZNF207, GOSR1
Community 72	CCND1, LRP5, GAL, SUV420H1, SHANK2, MYEOV, FADD, TCIRG1, cg09854615, TPCN2, IGHMBP2, ORAOV1, ANO1, CPT1A, NDUFS8, MTL5, UNC93B1, cg17125472, cg07241660, FGF19
Community 73	SRD5A3, TMEM165, PDGFRA, NMU, LNX1, cg19045644, SGCB, KIT, cg26839512, SRP72, KDR, cg09978860, PPAT, RPL21P44, cg18533282, SPATA18, FIP1L1, PAICS, ARL9, RASL11B
Community 74	ADPRHL1, UPF3A, LAMP1, ATP4B, TUBGCP3, cg21561701, TMCO3, CUL4A, cg03479204, PCID2, CDC16, MCF2L, RASA3, ATP11A, DCUN1D2, cg08699341, F7, TFDP1, cg23320987
Community 75	SRP14, CASC5, FSIP1, DNAJC17, VPS18, IVD, cg24493446, ZFYVE19, C15orf54, RAD51, GCHFR, BUB1B, OIP5, NDUFAF1, RTF1, PHGR1, C15orf57, PPP1R14D, DLL4
Community 76	FGFR1OP, KIF25, cg08476511, THBS2, PHF10, DACT2, CCR6, PDE10A, C6orf120, cg12591689, GPR31, MLLT4, FRMD1, cg08727239, RPS6KA2, cg21158431, WDR27, cg08808788, SMOC2
Community 77	DR1, GCLM, ARHGAP29, TMED5, FNBP1L, RWDD3, DNTTIP2, CCDC18, EVI5, SLC44A3, ABCD3, cg03579187, ALG14, FAM69A, cg18344652, MTF2, TMEM56, CNN3
Community 78	KCTD21, TSKU, CLNS1A, NARS2, UVRAG, AQP11, RSF1, PAK1, C11orf30, LRRC32, GDPD4, GAB2, INTS4, ALG8, ACER3, cg04740166, PRKRIR, MYO7A
Community 79	DDIT4, AGAP5, DNAJC9, PLAU, CHST3, ASCC1, SYNPO2L, BMS1P4, ADK, P4HA1, cg04833713, CAMK2G, VCL, SPOCK2, C10orf55, MRPS16, PSAP, TTC18
Community 80	USP42, cg02215787, CARD11, KDELR2, RADIL, SLC29A4, AMZ1, GRID2IP, cg23357832, cg23549902, PMS2, SDK1, WIPI2, AIMP2, C7orf26, RBAK, FSCN1, EIF2AK1
Community 81	MGAT2, cg11057824, cg18106312, MAP4K5, KLHDC2, TMX1, POLE2, NIN, ARF6, GPR137C, SOS2, ATP5S, CDKL1, FRMD6, GNG2, L2HGDH, SAV1, ATL1
Community 82	RNF150, cg16512615, ZNF330, cg21325154, TBC1D9, MAML3, UCP1, NDUFC1, ELF2, SCOC, ELMOD2, SETD7, cg14497545, MGST2, NAA15, CCRN4L, cg09181644, RAB33B
Community 83	CIB1, SV2B, ZNF774, ISG20, cg16785520, IQGAP1, C15orf38, BLM, IDH2, ZNF710, ACAN, HAPLN3, TTLL13, RCCD1, SEMA4B, AEN, PEX11A
Community 84	GUCY1A2, KBTBD3, KDELC2, NPAT, ATM, SLC35F2, DDX10, EXPH5, C11orf65, cg22994018, ACAT1, AASDHPPT, CUL5, CASP4, ALKBH8, CWF19L2, cg27627854
Community 85	SPEF2, RANBP3L, CAPSL, AGXT2, BRIX1, TTC23L, ADAMTS12, SKP2, RXFP3, DNAJC21, PRLR, LMBRD2, C1QTNF3, SLC45A2, cg07800544, AMACR, RAI14
Community 86	ALDH3A1, ULK2, cg02930419, GRAP, TOP3A, RNF112, C17orf51, cg08817483, SMCR8, LGALS9B, TMEM11, DHRS7B, AKAP10, MFAP4, B9D1, ALDH3A2, cg01461856
Community 87	NEURL3, MRPS5, SEMA4C, STARD7, FAM178B, ARID5A, ITPRIPL1, ANKRD39, CIAO1, MAL, ANKRD23, COX5B, SNRNP200, FER1L5, GPAT2, NCAPH, cg11270393
Community 88	ZFP91, BTBD18, TMX2, SSRP1, FAM111B, OSBP, ZDHHC5, FAM111A, ZFP91-CNTF, CLP1, CTNND1, STX3, SERPING1, CNTF, PATL1, YPEL4, cg05742721
Community 89	WBSCR16, RFC2, HIP1, GTF2IRD2B, cg14329783, NCF1C, CCDC146, POR, POM121C, STAG3L1, FGL2, UPK3B, YWHAG, cg04681579, HSPB1, NSUN5P1, GATSL1
Community 90	NUP54, USO1, CXCL11, CCDC158, RCHY1, G3BP2, PARM1, SCARB2, SHROOM3, CXCL13, cg27417997, CXCL9, MRPL1, CXCL10, CCNG2, FAM47E, CCNI
Community 91	RNF32, NOM1, WDR60, cg25039694, HTR5A, ESYT2, cg04090468, UBE3C, DNAJB6, cg10079374, cg11945929, NCAPG2, PTPRN2, CNPY1, LMBR1, cg19418458, cg09640425
Community 92	SKP1, VDAC1, LEAP2, 8-Sep, PDLIM4, ZCCHC10, SLC22A5, ACSL6, GDF9, SHROOM1, KIF3A, cg24951781, PPP2CA, UQCRQ, CCNI2, CDKL3
Community 93	PDIA6, NOL10, ITGB1BP1, TAF1B, cg12588880, ATP6V1C2, KIDINS220, YWHAQ, ADAM17, GRHL1, MBOAT2, ODC1, ROCK2, GREB1, cg25731401, KLF11
Community 94	CCM2, cg26459372, ADCY1, C7orf25, IGFBP1, DDX56, RAMP3, PURB, NUDCD3, NPC1L1, cg04284140, cg19084479, POLM, NACAD, BLVRA, MYO1G
Community 95	MTOR, cg02397176, PLOD1, C1orf127, MIIP, PTCHD2, MAD2L2, FBXO2, PGD, PRAMEF6, TNFRSF1B, SRM, DFFA, KIAA2013, TNFRSF8, KIF1B
Community 96	RCBTB2, SETDB2, CDADC1, ITM2B, CYSLTR2, SUCLA2, RB1, KPNA3, LPAR6, PHF11, cg08377570, FNDC3A, RCBTB1, NUDT15, CAB39L, MED4
Community 97	ROBO4, cg23727983, SIAE, PKNOX2, SLC37A2, ROBO3, CHEK1, HYLS1, FEZ1, KIRREL3, HEPACAM, TBRG1, FOXRED1, DDX25, HEPN1, VSIG2
Community 98	GJB6, GJB2, SAP18, CRYL1, PSPC1, cg10312081, ZMYM5, cg00963378, MPHOSPH8, SKA3, ZMYM2, TUBA3C, TPTE2, LATS2, IFT88, XPO4
Community 99	NUMB, SIPA1L1, PTGR2, PSEN1, ENTPD5, ACOT6, FAM161B, ZFYVE1, RBM25, PCNX, ZNF410, HEATR4, cg01775802, DNAL1, ACOT4
Community 100	CXCL5, cg05509609, COX18, NPFFR2, PF4V1, SLC4A4, AFP, CXCL1, cg20289913, CXCL3, EPGN, CXCL2, ADAMTS3, IL8, EREG
Community 101	C17orf62, TEX19, STRA13, ANAPC11, GPS1, CCDC57, LRRC45, TBCD, cg00960700, HEXDC, DCXR, CSNK1D, FSCN2, FASN, SLC25A10
Community 102	MAT1A, PLAC9, ZMIZ1, MBL1P, SFTPA2, DYDC1, SH2D4B, cg09981929, DYDC2, cg08506606, ANXA11, cg24440658, cg03701427, ZCCHC24, cg15642854
Community 103	BMP7, ZBP1, RAE1, PPP4R1L, APCDD1L, ZNF831, CTSZ, VAPB, RBM38, NPEPL1, PMEPA1, STX16, EDN3, CTCFL, cg10927178
Community 104	CLK3, SCAMP5, PML, cg01361499, ARID3B, CCDC33, CD276, ULK3, FBXO22, ISLR2, C15orf39, CYP1A1, C15orf27, C15orf59, UBE2Q2
Community 105	SLC35D3, BCLAF1, KIAA1244, TNFAIP3, IFNGR1, NHSL1, PEX7, PBOV1, IL20RA, IL22RA2, cg26864905, PDE7B, MAP7, AHI1, cg05485241
Community 106	cg14059543, TIGD6, TCOF1, DCTN4, RBM22, GRPEL2, CSNK1A1, SLC26A2, SPARC, NDST1, ABLIM3, HMGXB3, G3BP1, PCYOX1L
Community 107	JMJD1C, NRBF2, ADO, cg15437223, REEP3, RTKN2, ARID5B, RHOBTB1, cg18286501, ANK3, TMEM26, C10orf107, ZNF365, CDK1
Community 108	MCCC2, PMCHL2, FOXD1, ANKRA2, ZNF366, cg11460562, UTP15, TMEM171, PTCD2, BDP1, TNPO1, FCHO2, BTF3, MRPS27
Community 109	PTCD1, ASNS, TMEM130, DLX5, cg21770322, BHLHA15, TAC1, FAM200A, BAIAP2L1, cg24562669, LMTK2, ARPC1B, ARPC1A, BRI3
Community 110	ASB2, LGMN, SLC24A4, UBR7, ITPK1, GOLGA5, cg05157625, OTUB2, RIN3, MOAP1, C14orf142, FBLN5, SMEK1, NDUFB1
Community 111	PRKAR2B, BCAP29, SLC26A3, THAP5, cg24576298, DNAJB9, PNPLA8, DUS4L, DLD, HBP1, SLC26A4, COG5, cg21322654, CBLL1
Community 112	NUDT21, CPNE2, NLRC5, MT2A, NUP93, OGFOD1, MT1F, FAM192A, cg02301920, IRX6, CES1, CAPNS2, GNAO1, PLLP
Community 113	CCDC91, ERGIC2, FGFR1OP2, PPFIBP1, cg17489451, MRPS35, STK38L, TM7SF3, ITPR2, cg10253371, TMTC1, MED21, FAR2, ARNTL2
Community 114	SCN11A, ZNF621, CSRNP1, ZNF619, CCR8, MOBP, RPSA, CX3CR1, cg03054684, VILL, PLCD1, ENTPD3, XIRP1, XYLB
Community 115	TRIM56, RPL19P12, ARMC10, DPY19L2P2, cg25932869, SPDYE6, FBXL13, FAM185A, CLDN15, PMPCB, cg18108683, SLC26A5, POLR2J2, NAPEPLD
Community 116	cg01848660, ACTR2, FBXO48, PNO1, ETAA1, SPRED2, cg07849384, SLC1A4, GFPT1, cg23279522, PPP3R1, APLF, AAK1
Community 117	KLF10, ATP6V1C1, UBR5, NCALD, SLC25A32, LRP12, AZIN1, FZD6, BAALC, cg14284952, RRM2B, DCAF13, cg10163483
Community 118	RALGAPB, PHF20, RBL1, BPI, RPRD1B, RPN2, cg14637027, MYL9, DSN1, SAMHD1, KIAA1755, SCAND1, NDRG3
Community 119	FAM86B2, USP17L2, DLC1, XKR6, SOX7, cg26167010, FAM66A, LONRF1, MTMR9, FAM167A, FAM86B1, NEIL2, C8orf48
Community 120	ZNF280D, PRTG, TEX9, DYX1C1, TCF12, cg24783019, MNS1, PYGO1, NEDD4, RFX7, ALDH1A2, CGNL1, cg16958467
Community 121	SLAIN2, FRYL, TEC, NFXL1, ZAR1, ATP10D, CNGA1, cg14249348, NIPAL1, CWH43, OCIAD1, cg14064774, cg22773661
Community 122	SDSL, DTX1, IQCD, TBX3, cg22336669, LHX5, RASAL1, cg14434755, TBX5, MED13L, OAS3, cg23591463, TPCN1
Community 123	RAPGEF1, NUP214, cg01474677, ABL1, NTNG2, PRRX2, GPR107, NCS1, C9orf50, TOR1A, FUBP3, QRFP
Community 124	ZNF669, KIF26B, SMYD3, ZNF695, cg07953201, CNST, ZNF124, AHCTF1, ZNF670, TRIM58, cg16700716, TFB2M
Community 125	C5orf58, cg02403292, GABRP, TLX3, STK10, LCP2, UBTD2, DOCK2, cg06980654, KCNIP1, SLIT3, FOXI1
Community 126	ATXN10, RIBC2, cg07397612, TRMU, TBC1D22A, GTSE1, cg16154810, GRAMD4, CERK, FAM118A, cg17099656, PKDREJ
Community 127	UGT1A9, SH3BP4, UGT1A6, UGT1A7, IQCA1, cg24152976, cg01780171, ARL4C, HJURP, DNAJB3, UGT1A8, cg25730564
Community 128	VIP, IYD, IPCEF1, ZBTB2, cg15085086, ESR1, C6orf211, ULBP1, FBXO5, MYCT1, cg00510787, SYNE1
Community 129	EPB41L4A, WDR36, EFNA5, cg27629807, MAN2A1, FER, PJA2, TMEM232, SLC25A46, cg14118424, FBXL17, cg26966186
Community 130	SLC16A10, WASF1, CDK19, GTF3C6, REV3L, RPF2, SLC22A16, AMD1, cg11671688, ZBTB24, LACE1
Community 131	RPL23AP7, TMEM87B, MERTK, IL1B, cg14227325, TTL, IL1A, CBWD2, ANAPC1, CHCHD5, FOXD4L1
Community 132	RFX4, BTBD11, CHST11, MTERFD3, cg11138719, APPL2, RIC8B, POLR3B, C12orf23, TCP11L2, SLC41A2
Community 133	VKORC1L1, ZNF92, cg10320410, cg02423318, ZNF117, ZNF679, ASL, ZNF273, cg12856392, ZNF680, ZNF727
Community 134	cg15544637, BMPR1A, PTEN, MINPP1, WAPAL, FAM35A, SNCG, ATAD1, LDB3, LIPA, GLUD1
Community 135	SRGAP1, RASSF3, TBK1, HELB, WIF1, C12orf66, GRIP1, GNS, cg18884271, XPOT, LEMD3
Community 136	SPERT, ESD, ZC3H13, cg26392495, SIAH3, NUFIP1, COG3, TPT1, TSC22D1, LRCH1, SLC25A30
Community 137	cg01074676, SLC38A6, SIX4, JKAMP, TMEM30B, PPM1A, PRKCH, TRMT5, DAAM1, MNAT1, DHRS7
Community 138	RAPH1, ALS2, CYP20A1, NBEAL1, BMPR2, ABI2, PARD3B, WDR12, FAM117B, cg14420613
Community 139	PRTFDC1, ENKUR, PTCHD3, ARHGAP21, cg08441170, MYO3A, MASTL, THNSL1, ACBD5, cg23771603
Community 140	RNF170, IKBKB, ANK1, AGPAT6, cg01616178, SFRP1, CHRNA6, PLAT, ZMAT4, HOOK3
Community 141	VPS29, TMEM116, cg10833066, ALDH2, ANAPC7, C12orf76, ARPC3, ERP29, TRAFD1, TCHP
Community 142	cg07249860, SMAD9, RFXAP, NBEA, SPG20, DCLK1, ALG5, CSNK1A1L, SOHLH2, MAB21L1
Community 143	MAP3K2, SAP130, UGGT1, GYPC, cg25501666, BIN1, WDR33, AMMECR1L, MYO7B, HS6ST1
Community 144	OSGEPL1, cg11414945, TMEM194B, STAT1, MYO1B, WDR75, NAB1, MFSD6, ASNSD1, PMS1
Community 145	TCL1B, CLMN, SNHG10, ATG2B, DICER1, BDKRB2, VRK1, C14orf64, cg16071782, PAPOLA
Community 146	TFAP2D, IL17F, TFAP2B, cg27260772, CENPQ, PKHD1, EFHC1, CRISP1, MCM3, CRISP3
Community 147	MYEF2, DTWD1, cg10542300, SEMA6D, SECISBP2L, COPS2, FBN1, CEP152, EID1, GALK2
Community 148	FAM196A, ADAM12, MKI67, FOXI2, DOCK1, cg08643646, PTPRE, CLRN3, FANK1, cg23817637
Community 149	IL31RA, MIER3, GPBP1, cg11182518, DDX4, MAP3K1, PLK2, cg19985056, GPX8, IL6ST
Community 150	SRRM1, C1orf63, RCAN3, ZDHHC18, cg12692722, LUZP1, CATSPER4, SYF2, ZNF436, cg01948083
Community 151	ZNF738, cg17739428, ZNF492, ZNF208, ZNF91, ZNF99, ZNF98, ZNF676, ZNF257, cg05241461
Community 152	PPWD1, TRIM23, RGS7BP, ADAMTS6, MAST4, cg27056880, NLN, ERBB2IP, CWC27
Community 153	SNX4, ALDH1L1, ALG1L, ROPN1B, HEG1, C3orf22, cg05084668, KLF15, CHCHD6
Community 154	ATG4C, PGM1, ALG6, UBE2U, FOXD3, DOCK7, ROR1, cg13906377, KANK4
Community 155	ZNF703, STAR, BRF2, EIF4EBP1, PPAPDC1B, LSM1, TM2D2, ASH2L, cg16866567
Community 156	ATF7IP2, USP7, GSPT1, EMP2, PRM2, cg17360233, cg05064297, LITAF, C16orf72
Community 157	WHAMM, EFTUD1, FAM103A1, BNC1, FAM154B, C15orf40, HOMER2, BTBD1, cg04286297
Community 158	EN1, PTPN4, DBI, CCDC93, MARCO, cg09715353, STEAP3, EPB41L5, C1QL2
Community 159	RBMS1, cg14819504, LY75, ITGB6, PSMD14, CCDC148, TANK, cg02280532, DAPL1
Community 160	cg01548300, CMBL, SEMA5A, CCT5, cg26390400, CTNND2, ROPN1L, FAM173B, DAP
Community 161	ERMP1, RANBP6, CD274, PPAPDC2, KIAA2026, CDC37L1, KIAA1432, cg02405213, MLANA
Community 162	TRAF3IP1, TWIST2, cg14266287, PRLH, RAB17, COPS8, PER2, MLPH, LRRFIP1
Community 163	PHOSPHO2, METTL8, cg07813142, PPIG, CYBRD1, FASTKD1, GAD1, MYO3B, SLC25A12
Community 164	KATNAL1, USPL1, HSPH1, UBL3, HMGB1, FRY, cg10211454, EEF1DP3, SLC7A1
Community 165	NKX2-8, cg01739725, SLC25A21, NKX2-1, cg18252039, FOXA1, SSTR1, MIPOL1, cg07115626
Community 166	SNX25, PDLIM3, cg06737308, ACSL1, SLC25A4, SORBS2, ENPP6, STOX2
Community 167	cg15993383, ADCY5, KALRN, SEC22A, cg04138502, KPNA1, MYLK, cg13878010
Community 168	SAMD9L, CYP51A1, cg04557695, AKAP9, HEPACAM2, GATAD1, TFPI2, CDK6
Community 169	TMEM150C, ENOPH1, RASGEF1B, PRDM8, cg18235255, ANTXR2, BMP3, HNRNPD
Community 170	TTC1, ATP10B, cg19535980, PWWP2A, C5orf54, SLU7, GABRB2, UBLCP1
Community 171	FGFBP2, FGFBP1, BST1, PROM1, cg12839172, TAPT1, CPEB2, FBXL5
Community 172	FAM177B, cg05333568, FBXO28, NVL, WDR26, cg22372182, C1orf65, CNIH4
Community 173	cg11510586, TJP2, PGM5, MAMDC2, KLF9, FAM189A2, CBWD3, TRPM3
Community 174	PUM1, TMEM39B, PTP4A2, cg25303761, KPNA6, cg12700145, FAM167B, COL16A1
Community 175	ZRANB1, NKX1-2, ACADSB, BUB3, OAT, cg02313554, HMX3
Community 176	SYT1, PTPRQ, PPP1R12A, LIN7A, PAWR, cg01581686, ACSS3
Community 177	SPRN, LRRC27, ADAM8, MTG1, BNIP3, PRAP1, cg24898738
Community 178	DIP2C, TUBB8, ADARB2, cg20648369, IDI1, GTPBP4, LARP4B
Community 179	cg02344001, TWIST1, TSPAN13, HDAC9, AHR, SNX13, ANKMY2
Community 180	GTF3C3, HECW2, DNAH7, PGAP1, cg20865048, ANKRD44, SLC39A10
Community 181	GPR98, CETN3, MBLAC2, LYSMD3, cg02287279, ARRDC3, cg12907969
Community 182	GAN, CDH13, SDR42E1, PLCG2, cg01513157, ATMIN, GCSH
Community 183	SNORD116-20, NDN, SNURF, MKRN3, MAGEL2, ATP10A, cg02305723
Community 184	SSBP2, VCAN, TMEM167A, XRCC4, ATP6AP1L, EDIL3, cg20536432
Community 185	UTP14C, NEK5, CKAP2, PCDH8, CCDC70, cg20709203, ATP7B
Community 186	NOMO1, BFAR, MKL2, KIAA0430, cg01710670, ERCC4, PARN
Community 187	MMP20, MMP12, YAP1, cg03942599, MMP7, BIRC3, KIAA1377
Community 188	HGF, cg14607894, PCLO, SEMA3C, CACNA2D1, cg25585043, SEMA3E
Community 189	MORC3, DYRK1A, RCAN1, CBR1, DOPEY2, cg16719517, cg27307781
Community 190	SPATA13, cg04337937, PARP4, TNFRSF19, SACS, MIPEP, CENPJ
Community 191	PENK, IMPAD1, TGS1, CHCHD7, PLAG1, TMEM68, cg01994308
Community 192	USP33, DNAJB4, cg15824312, FUBP1, PIGK, FAM73A, ZZZ3
Community 193	NUP153, KIF13A, E2F3, cg20988291, RNF144B, NHLRC1, ID4
Community 194	ROR2, OGN, SYK, cg14435550, IARS, SPTLC1, NFIL3
Community 195	NDST3, cg01736133, PRDM5, SNHG8, TNIP3, METTL14, PRSS12
Community 196	XPNPEP1, PDCD4, SHOC2, cg00817464, ADD3, DUSP5
Community 197	AMPH, CDK13, VPS41, STARD3NL, cg19327137, ELMO1
Community 198	TRIM61, cg25010191, NAF1, 1-Mar, TMEM192, ANP32C
Community 199	GOLGA8G, GABRG3, APBA2, FAM189A1, OCA2, cg16992599
Community 200	KCNQ5, MTO1, OGFRL1, EEF1A1, B3GAT2, cg26552233
Community 201	TMEM126B, PICALM, CCDC89, cg00846036, C11orf73, EED
Community 202	cg17605604, C5orf30, PPIP5K2, GIN1, PAM, NUDT12
Community 203	CLEC5A, MRPS33, PARP12, C7orf55, cg26684363, HIPK2
Community 204	RBBP8, cg15535896, CABLES1, IMPACT, NPC1, TTC39C
Community 205	IFIH1, PLA2R1, FAP, cg21518248, CD302, cg16506815
Community 206	UBXN2A, cg15423357, NCOA1, CENPO, DNMT3A, FKBP1B
Community 207	SLC24A3, NAA20, CRNKL1, cg09062550, INSM1, NKX2-4
Community 208	cg14021170, cg13952963, DOCK8, SMARCA2, DMRT3, DMRT1
Community 209	cg01073708, NUDCD1, EBAG9, EIF3E, KCNV1, ENY2
Community 210	TFAP2A, GCNT2, EDN1, cg14000361, TMEM14B, ELOVL2
Community 211	MRPL42, EEA1, cg18182039, PLXNC1, NUDT4, UBE2N
Community 212	SHQ1, PPP4R2, RYBP, EIF4E3, cg25595541, FOXP1
Community 213	PDLIM2, cg12081754, ENTPD4, XPO7, STC1, FGF17
Community 214	SNCA, cg06632027, HERC3, MMRN1, FAM13A, TIGD2
Community 215	HRH1, TMEM40, TPRXL, FBLN2, HDAC11, cg05467012
Community 216	ZBBX, PDCD10, GOLIM4, SERPINI2, WDR49, cg00779858
Community 217	RHOB, RDH14, cg01128642, HS1BP3, OSR1, PUM2
Community 218	8-Mar, GPRIN2, AGAP4, cg00833552, FAM21C
Community 219	CARKD, cg22721998, cg02315096, IRS2, cg18865445
Community 220	LSM14A, LRP3, ZNF507, CEBPA, cg01428589
Community 221	SLMO1, cg16727201, GNAL, IMPA2, CIDEA
Community 222	GSS, cg04149172, GDF5, PIGU, DYNLRB1
Community 223	SPOPL, cg20806296, HNMT, THSD7B, NXPH2
Community 224	NDUFS3, PACSIN3, ZNF408, cg12856521, PTPMT1
Community 225	cg15359321, RARB, THRB, UBE2E2, NKIRAS1
Community 226	cg08474748, POLK, ANKRD31, GCNT4
Community 227	MAPK8, BMS1P5, FRMPD2, cg06088084
Community 228	cg21473142, CMC1, NEK10, EOMES
Community 229	SLC39A11, SOX9, CPSF4L, cg21126344
Community 230	MICAL1, SMPD2, DDO, cg19196401
Community 231	cg16551732, DDX60, SH3RF1, DDX60L
Community 232	DYNLT1, cg14500486, MRPL18, FNDC1
Community 233	KIF5C, EPC2, cg09761506, MBD5
Community 234	cg15897635, SLC30A10, LYPLAL1, EPRS
Community 235	EXOC2, cg26668828, cg03395511, cg18110333
Community 236	cg07234876, ZNF596, RPL23AP53, FBXO25
Community 237	cg10827090, USP25, NRIP1, HSPA13
Community 238	cg11991617, RPS3A, MND1, KIAA0922
Community 239	cg12631819, OSMR, RICTOR, LIFR
Community 240	MAGI1, cg26131019, LRIG1, SUCLG2
Community 241	cg13448197, ZNF33B, ZNF485, cg02174092
Community 242	ARHGAP11B, CHRFAM7A, cg15447787
Community 243	BLK, cg06869039, FAM66D
Community 244	CFC1B, cg11722376, RAB6C
Community 245	cg09549987, FAM66E, CLDN23
Community 246	FREM2, cg25815482, COG6
Community 247	CYFIP1, cg22689396, TUBGCP5
Community 248	XKR5, cg08498719, DEFB1
Community 249	cg08875948, EPM2A, SAMD5
Community 250	MCTP2, cg20651758, FAM174B
Community 251	cg13918811, SLC34A2, LGI2
Community 252	UBE2D3, MANBA, cg18538958
Community 253	NDFIP2, cg01819759, RNF219
Community 254	RIPPLY2, cg17068311, SNAP91
Community 255	cg12697337, RPIA, cg22068400
Community 256	cg09353052, TTC21B, SCN1A
Community 257	cg19197888, VENTX, SYCE1
Community 258	TPRG1, cg15260248, TMEM207
Community 259	ZNF271, cg16657538, ZNF396
Community 260	CAND2, cg24847846
Community 261	cg16461251, CXXC4
Community 262	cg27586797, DNAH5
Community 263	DPEP1, cg00274640
Community 264	DZIP3, cg03329597
Community 265	GHITM, cg14034858
Community 266	GPR17, cg03738707
Community 267	cg15824435, HPS5
Community 268	cg04118610, LPHN3
Community 269	cg11317459, MRP63
Community 270	cg18512515, NR2F2
Community 271	PRKG1, cg10786572
Community 272	ROBO2, cg16718624
Community 273	cg14664621, SLC39A8
Community 274	TJP1, cg02817455
Community 275	cg12036633, USP3
Community 276	ZMYND11, cg26597838
Community 277	cg21634283, ZNF479
Community 278	ZNF716, cg26793518
