## Supplementary Table 5 for "Genetic ancestry-specific meQTLs control immune function regulation in a breast cancer cohort of African and European patients"

### Sheet: Supplementary Table 5
Supplementary Table 5. Differential Gene Expression Results
	logFC	AveExpr	t	P.Value	adj.P.Val	B	eQTM_control	meQTL_eQTM_control	Cancer_Cell_AFR_gene
LOC90784	0.974855	8.19434	10.4826	9.32e-24	1.54e-19	41.4722	NO	NO	YES
CRYBB2	-1.44544	0.737534	-7.27955	1.19e-12	9.77e-09	17.6476	NO	NO	YES
PPIL3	0.528203	8.01527	7.05038	4.84e-12	2.37e-08	16.4949	NO	NO	YES
FLJ26850	-1.51065	0.674701	-7.04524	5.75e-12	2.37e-08	16.1734	NO	NO	YES
PLA2G4C	-0.872524	7.29224	-6.75938	3.24e-11	1.07e-07	14.7416	YES	NO	YES
LOC441869	1.16609	6.6977	6.56735	1.1e-10	3.01e-07	13.6178	NO	NO	YES
LRRC37A2	0.819851	6.8891	6.50506	1.62e-10	3.81e-07	13.2611	YES	YES	YES
ACSM1	-1.7591	4.39469	-6.17261	1.23e-09	2.51e-06	11.3857	NO	NO	YES
EP400NL	0.524483	6.82802	6.15365	1.37e-09	2.51e-06	11.2964	YES	YES	YES
RPS26	-0.650286	9.11727	-6.06671	2.29e-09	3.77e-06	10.825	NO	NO	YES
CD300C	0.914643	4.8669	6.03733	2.72e-09	4.07e-06	10.667	YES	YES	YES
SERPINC1	-1.28933	1.22527	-5.82581	9.58e-09	1.32e-05	9.4228	NO	NO	YES
LOC253039	-0.567496	8.76069	-5.62573	2.81e-08	3.57e-05	8.52574	NO	NO	YES
C14orf167	0.518898	9.51639	5.60942	3.08e-08	3.62e-05	8.44366	NO	NO	NO
LILRA2	0.887202	5.24431	5.54376	4.41e-08	4.84e-05	8.11541	NO	NO	NO
CROCCL1	-0.541506	7.97426	-5.51954	5.03e-08	5.18e-05	7.9952	NO	NO	YES
RPL23AP7	0.469791	6.27966	5.49724	5.67e-08	5.5e-05	7.88495	YES	YES	YES
POLR2J3	-0.585505	9.32985	-5.32262	1.44e-07	0.000131645	7.03552	NO	NO	YES
NOTCH2NL	-0.521193	9.58087	-5.21215	2.56e-07	0.000221725	6.51099	NO	NO	YES
HTR2B	0.977842	5.02651	5.19848	2.74e-07	0.000226022	6.44678	NO	NO	YES
MGC23270	0.670448	5.12189	5.1246	4e-07	0.000314216	6.10238	NO	NO	NO
FAM3A	-0.374871	9.2575	-5.00901	7.17e-07	0.000537019	5.57261	NO	NO	YES
LOC285359	-0.385901	6.00905	-4.98114	8.24e-07	0.000590099	5.44656	NO	NO	YES
PLB1	0.748199	5.38878	4.95507	9.37e-07	0.000643489	5.32922	YES	YES	NO
PWP2	-0.325234	9.49817	-4.84638	1.6e-06	0.00105199	4.84605	YES	NO	NO
SSPO	-1.05736	4.81804	-4.83293	1.7e-06	0.00107963	4.78697	NO	NO	YES
LRRK1	0.598081	8.28382	4.79501	2.05e-06	0.00123088	4.62115	NO	NO	YES
ARMC10	-0.267943	9.73026	-4.79036	2.09e-06	0.00123088	4.60093	YES	NO	YES
DFNA5	0.554899	7.32721	4.76628	2.35e-06	0.00132498	4.49633	NO	NO	YES
CDH1	-1.30895	12.5432	-4.76059	2.41e-06	0.00132498	4.47168	NO	NO	NO
LIMS3	0.880441	2.28411	4.74653	2.6e-06	0.00137967	4.40289	NO	NO	YES
LOC162632	1.13696	6.75502	4.67945	3.54e-06	0.00182513	4.12332	NO	NO	NO
NBPF14	0.673441	8.62445	4.66409	3.81e-06	0.00190241	4.05796	YES	NO	NO
PI4KAP2	-0.731813	6.25945	-4.64898	4.09e-06	0.00198201	3.99389	YES	YES	NO
SPATA18	0.949467	7.42418	4.61005	4.9e-06	0.00230877	3.82972	YES	YES	NO
PPIAL4C	-0.368927	5.15253	-4.57612	5.74e-06	0.00262678	3.68768	NO	NO	YES
NBPF15	0.734927	7.80105	4.56664	6e-06	0.00263427	3.64817	YES	NO	NO
ZNF702P	0.767769	6.759	4.56378	6.07e-06	0.00263427	3.63627	YES	YES	NO
DDX11L2	1.05024	3.52147	4.54266	6.71e-06	0.00283546	3.54571	NO	NO	NO
SPSB2	-0.474863	6.93059	-4.52432	7.28e-06	0.00295001	3.47273	YES	YES	NO
TOP1MT	-0.473535	9.03602	-4.52257	7.34e-06	0.00295001	3.46547	YES	YES	YES
CYTL1	0.911061	4.05391	4.48871	8.57e-06	0.00336314	3.32509	NO	NO	YES
TSPAN11	0.811947	6.42019	4.47782	9e-06	0.00344844	3.28167	NO	NO	YES
STK39	0.501562	9.58302	4.46171	9.68e-06	0.00362497	3.21593	NO	NO	NO
GUSBP3	0.770244	6.72862	4.44237	1.06e-05	0.00386758	3.13727	NO	NO	YES
ATP5C1	-0.288625	11.624	-4.43086	1.11e-05	0.00398466	3.09059	NO	NO	NO
FYCO1	0.368074	10.4076	4.42011	1.17e-05	0.00409267	3.04712	YES	YES	NO
H3F3B	-0.334633	13.6701	-4.39782	1.29e-05	0.00435101	2.95729	YES	YES	NO
EVPLL	1.22726	1.80248	4.40256	1.29e-05	0.00435101	2.94988	NO	NO	NO
VENTX	0.700303	3.83337	4.3723	1.44e-05	0.00476202	2.855	YES	NO	NO
C17orf28	-0.608315	10.9882	-4.36574	1.49e-05	0.0048067	2.82877	NO	NO	NO
YIPF5	0.22539	10.192	4.34105	1.66e-05	0.00525846	2.73047	NO	NO	NO
FAM188B	0.622521	7.19749	4.32428	1.79e-05	0.00555507	2.66399	NO	NO	NO
DLX3	-1.21487	5.47827	-4.28175	2.15e-05	0.00657555	2.49567	YES	YES	NO
FAT3	1.02535	4.49375	4.26809	2.29e-05	0.00685512	2.4416	NO	NO	YES
COL14A1	0.967432	10.6191	4.26049	2.36e-05	0.00687749	2.4133	NO	NO	YES
LRRC37A	0.376061	8.4429	4.2572	2.4e-05	0.00687749	2.40045	NO	NO	NO
PKDREJ	0.725031	2.79937	4.25501	2.42e-05	0.00687749	2.39085	YES	YES	YES
QRICH2	-0.584732	5.93891	-4.24126	2.57e-05	0.00716924	2.3384	YES	YES	NO
FGD4	0.476262	8.31089	4.22755	2.72e-05	0.00735937	2.2852	NO	NO	YES
DISP2	1.00343	5.20428	4.22531	2.75e-05	0.00735937	2.27651	NO	NO	NO
EFCAB2	-0.480654	7.00998	-4.22372	2.77e-05	0.00735937	2.27038	NO	NO	YES
TBC1D8B	0.456157	7.98701	4.1939	3.15e-05	0.00823346	2.15533	NO	NO	NO
CLN8	0.359399	8.31451	4.17541	3.41e-05	0.00870956	2.08435	NO	NO	YES
SLC44A2	-0.314849	12.3981	-4.17346	3.44e-05	0.00870956	2.07689	NO	NO	NO
SNHG5	0.649671	10.1978	4.16743	3.52e-05	0.00880088	2.05385	NO	NO	NO
PTGS1	0.549585	8.65518	4.16314	3.59e-05	0.00882958	2.03745	NO	NO	NO
LOC100133331	0.40975	6.66616	4.14619	3.86e-05	0.00925606	1.97286	NO	NO	NO
LRRC36	-0.800016	2.49297	-4.14533	3.88e-05	0.00925606	1.96892	NO	NO	NO
NEFH	1.02069	5.96412	4.13373	4.07e-05	0.009452	1.9255	NO	NO	YES
CHMP1A	-0.283923	10.8115	-4.13345	4.07e-05	0.009452	1.92445	YES	YES	NO
C17orf106	-0.353007	7.86981	-4.12547	4.21e-05	0.00964091	1.8942	NO	NO	NO
PRSS21	1.69595	3.43074	4.09436	4.85e-05	0.0107231	1.77001	YES	YES	NO
LRRC4C	0.980642	5.95508	4.089	4.91e-05	0.0107231	1.75673	NO	NO	NO
GJB5	-1.25923	3.52077	-4.08647	4.98e-05	0.0107231	1.74509	YES	YES	NO
HSD11B2	-0.717538	7.31624	-4.08448	5.01e-05	0.0107231	1.73976	NO	NO	NO
WDR45	-0.215067	9.86136	-4.08424	5.01e-05	0.0107231	1.73885	NO	NO	NO
NEK8	-0.460927	6.60959	-4.07624	5.18e-05	0.0108796	1.70889	NO	NO	NO
RASGRP4	0.585067	4.87168	4.07419	5.23e-05	0.0108796	1.70122	NO	NO	NO
SLC25A19	-0.364225	7.79919	-4.07165	5.28e-05	0.0108796	1.69168	YES	YES	NO
CD302	0.52994	9.6387	4.06698	5.39e-05	0.01091	1.67424	YES	YES	NO
LOC400696	-1.32683	2.36096	-4.06839	5.43e-05	0.01091	1.66827	NO	NO	YES
SFRP4	1.00923	10.5846	4.05453	5.67e-05	0.0112626	1.62782	NO	NO	NO
TGFB2	0.923408	8.52816	4.04877	5.81e-05	0.0113886	1.60638	NO	NO	NO
GSTT2	-0.965846	6.49169	-4.04511	5.9e-05	0.0113886	1.59273	NO	NO	NO
HEATR6	-0.377218	8.96866	-4.04332	5.94e-05	0.0113886	1.58612	YES	NO	NO
ADAL	0.306233	7.35533	4.03717	6.1e-05	0.0115214	1.56329	NO	NO	NO
P2RY1	0.697217	3.93685	4.03527	6.15e-05	0.0115214	1.55556	NO	NO	NO
SIRT5	-0.282283	8.5314	-4.02854	6.32e-05	0.0116309	1.53129	NO	NO	NO
RNF217	0.680041	5.79725	4.02733	6.35e-05	0.0116309	1.52669	NO	NO	NO
ADD2	0.807416	4.89256	4.02378	6.45e-05	0.0116713	1.51369	NO	NO	YES
SNX29	0.286814	9.3906	4.01984	6.55e-05	0.011734	1.49913	NO	NO	NO
LOC134466	0.820029	4.1388	4.01483	6.69e-05	0.0118531	1.48048	NO	NO	YES
GPNMB	0.575166	12.1355	4.00904	6.85e-05	0.0119525	1.45926	NO	NO	NO
GSTM1	-2.67554	5.91504	-4.00889	6.89e-05	0.0119525	1.45596	YES	NO	NO
TSPAN10	-0.812293	4.61889	-3.9955	7.24e-05	0.0123162	1.40933	NO	NO	NO
P2RX5	-0.693552	5.17117	-3.99527	7.25e-05	0.0123162	1.4086	NO	NO	NO
C13orf33	0.857847	7.09572	3.98698	7.5e-05	0.0126129	1.37819	NO	NO	YES
C15orf51	0.806151	1.71814	3.98373	7.66e-05	0.0126633	1.36271	NO	NO	NO
HLA-DPB2	-0.849645	2.33607	-3.98177	7.68e-05	0.0126633	1.35782	YES	YES	NO
LOC728875	-0.931769	5.18126	-3.97638	7.84e-05	0.0127845	1.33925	NO	NO	NO
C22orf34	-0.904235	1.2976	-3.97231	8.11e-05	0.0129767	1.31334	NO	NO	NO
H2AFJ	-0.632393	10.8178	-3.9685	8.09e-05	0.0129767	1.31061	NO	NO	NO
FRMD4B	0.417971	8.81782	3.96545	8.19e-05	0.0129812	1.29946	NO	NO	NO
C9orf23	-0.318555	8.48323	-3.96107	8.34e-05	0.0130326	1.28351	NO	NO	NO
PIF1	-0.66843	4.60614	-3.95686	8.48e-05	0.0130326	1.26817	YES	YES	NO
LOC349196	0.79649	2.05533	3.95628	8.54e-05	0.0130326	1.26536	NO	NO	NO
ELAVL1	-0.177346	10.9223	-3.95549	8.53e-05	0.0130326	1.26319	NO	NO	YES
FDXR	-0.502357	7.90274	-3.95037	8.71e-05	0.0131715	1.24458	YES	YES	NO
ALDH8A1	-0.738147	3.2312	-3.93158	9.41e-05	0.013995	1.17622	NO	NO	NO
ASNSD1	0.193903	9.89769	3.93098	9.43e-05	0.013995	1.17428	YES	NO	NO
RPS28	1.79202	6.69187	3.92774	9.55e-05	0.014045	1.16255	NO	NO	YES
SIRPB1	0.602771	6.08736	3.9257	9.63e-05	0.014045	1.15517	NO	NO	NO
GGTLC1	-0.86955	1.03587	-3.92271	9.87e-05	0.0142631	1.13868	NO	NO	NO
ATP1A4	1.24051	3.38212	3.91907	9.96e-05	0.0142783	1.12959	YES	YES	NO
ADAM22	0.867265	5.30107	3.91194	0.000101877	0.0143843	1.10526	NO	NO	NO
MRC1	0.962785	7.21206	3.91124	0.000102128	0.0143843	1.10291	NO	NO	NO
SUMO2	-0.231241	11.7028	-3.90307	0.000105534	0.0147339	1.07365	YES	YES	NO
MXRA7	-0.495404	10.8119	-3.90105	0.000106398	0.0147339	1.06639	YES	YES	NO
CHST13	0.765035	2.6492	3.89914	0.000107402	0.014749	1.05893	NO	NO	NO
C20orf151	-0.626554	6.79079	-3.89038	0.000111276	0.0151208	1.02773	NO	NO	NO
DIXDC1	0.454675	9.38853	3.88686	0.000112648	0.0151208	1.01554	NO	NO	NO
CD209	0.975561	5.91879	3.88639	0.000112862	0.0151208	1.01385	YES	YES	YES
MEIS3P1	0.378994	8.76409	3.87929	0.000116127	0.0154327	0.988451	NO	NO	NO
CXorf40A	-0.334357	9.18351	-3.87455	0.000118356	0.0156031	0.971523	NO	NO	NO
C19orf39	-0.333857	6.4149	-3.87142	0.000119847	0.0156743	0.960375	NO	NO	NO
SLC1A3	0.610345	8.24009	3.8669	0.000122034	0.0158346	0.944278	NO	NO	NO
DYNC2H1	0.570883	8.52112	3.8627	0.000124099	0.0159768	0.929339	NO	NO	NO
LIMCH1	0.645888	10.3958	3.85827	0.000126316	0.0161361	0.913581	NO	NO	NO
TSFM	-0.251961	9.36185	-3.84706	0.000132095	0.0167445	0.873776	NO	NO	NO
ARL17A	0.361616	6.39376	3.84424	0.000133583	0.0167921	0.863807	YES	YES	NO
WBP2	-0.288093	11.4077	-3.84154	0.000135029	0.0167921	0.854231	YES	YES	NO
2024-09-02	0.183168	13.1498	3.84061	0.000135527	0.0167921	0.850955	YES	YES	NO
H3F3C	-0.324401	8.28475	-3.83753	0.000137197	0.0168273	0.840058	NO	NO	NO
DCXR	-0.45636	10.1662	-3.83633	0.000137853	0.0168273	0.835817	YES	YES	NO
ELL3	-0.45147	7.96089	-3.82901	0.00014192	0.0170619	0.80996	YES	YES	NO
SLC37A2	0.625966	8.16956	3.82875	0.000142066	0.0170619	0.809044	YES	NO	NO
LPCAT2	0.496928	8.78681	3.8273	0.000142881	0.0170619	0.803953	NO	NO	YES
SIGLEC11	0.844716	2.24484	3.82391	0.000144955	0.0170931	0.791638	YES	NO	NO
H6PD	0.32721	11.0902	3.82296	0.000145363	0.0170931	0.788645	NO	NO	NO
DAB2	0.454908	10.6015	3.82142	0.000146255	0.0170931	0.783205	NO	NO	NO
MRPS25	-0.247946	9.44857	-3.81157	0.000152062	0.0176112	0.748589	NO	NO	NO
HEXB	0.238428	11.2321	3.81031	0.000152825	0.0176112	0.744141	NO	NO	NO
DEFB1	1.24902	4.52337	3.79692	0.000161784	0.0185141	0.695788	YES	NO	NO
KDELC2	0.351513	9.78067	3.78981	0.000165683	0.018735	0.672352	YES	NO	NO
SMUG1	-0.264127	9.15725	-3.78935	0.000165988	0.018735	0.670719	YES	YES	NO
STRC	-0.82595	3.49093	-3.78471	0.000169068	0.0189037	0.654418	YES	YES	NO
HOXB4	0.817073	6.30416	3.7836	0.000169777	0.0189037	0.650673	YES	YES	NO
DDX51	-0.261878	8.79829	-3.78102	0.000171505	0.018968	0.641674	YES	YES	YES
RGPD1	0.499832	8.16275	3.77374	0.000176476	0.0192823	0.616301	NO	NO	NO
NUP85	-0.247984	9.55939	-3.77335	0.000176746	0.0192823	0.614943	YES	YES	NO
DLX4	-0.878896	3.88219	-3.7704	0.000179016	0.0192823	0.604019	YES	YES	NO
LOC388796	-0.38989	8.30538	-3.77007	0.000179028	0.0192823	0.603556	NO	NO	NO
C16orf61	-0.298918	8.14309	-3.76483	0.000182741	0.0195545	0.585328	NO	NO	NO
A2LD1	-0.36992	6.36353	-3.76302	0.000184034	0.0195658	0.57907	NO	NO	NO
LRRC19	-0.701468	0.517077	-3.75862	0.00018931	0.0196467	0.566489	NO	NO	NO
TMEM106A	0.382398	7.33326	3.75882	0.000187079	0.0196467	0.564501	YES	YES	NO
GSTM3	-0.813286	10.5724	-3.75667	0.000188656	0.0196467	0.557052	YES	NO	NO
GEM	0.600059	9.02198	3.75466	0.000190147	0.0196467	0.550065	NO	NO	NO
KCNE3	0.407779	6.79048	3.75259	0.000191688	0.0196467	0.542904	NO	NO	NO
IFITM3	-0.493233	12.9474	-3.75224	0.000191948	0.0196467	0.541697	YES	YES	NO
PHB	-0.330993	11.4271	-3.74841	0.000194834	0.0198189	0.528456	YES	YES	NO
MS4A4A	0.629416	7.52303	3.73731	0.000203433	0.0205667	0.49014	NO	NO	NO
KIAA1377	0.688735	7.54129	3.72256	0.000215416	0.0215554	0.43938	YES	NO	NO
BTBD7	0.264152	9.74515	3.72207	0.000215829	0.0215554	0.437681	NO	NO	NO
PSMB5	-0.269014	10.9814	-3.72021	0.000217389	0.0215804	0.431294	YES	YES	NO
HMGA2	0.931311	2.22094	3.71868	0.000219215	0.0216314	0.428792	NO	NO	NO
HSBP1	-0.293987	11.18	-3.71556	0.00022133	0.0217101	0.415363	NO	NO	NO
MRPL38	-0.29934	9.738	-3.71177	0.000224602	0.0219007	0.402357	YES	YES	NO
EIF5A	-0.258223	12.3215	-3.70456	0.000230939	0.0221365	0.377696	YES	YES	NO
ARHGEF10	0.388581	9.1469	3.70237	0.000232897	0.0221365	0.370212	NO	NO	NO
ZFP36L2	0.455429	12.0459	3.70134	0.00023382	0.0221365	0.366707	NO	NO	NO
CCL4L2	-0.701382	5.97461	-3.70043	0.000234649	0.0221365	0.363572	YES	NO	NO
FAM104A	-0.208867	9.75781	-3.69844	0.000236448	0.0221365	0.356803	NO	NO	NO
SNCA	0.621636	5.43814	3.69765	0.000237169	0.0221365	0.354106	YES	YES	NO
ULK4	-0.455329	6.42897	-3.69715	0.000237632	0.0221365	0.352377	NO	NO	NO
CPVL	0.55285	8.50559	3.69432	0.000240228	0.0221365	0.342753	NO	NO	NO
DMXL2	0.391711	9.0415	3.69244	0.000241978	0.0221365	0.336319	NO	NO	NO
BEST1	0.455913	5.21638	3.69012	0.000244145	0.0221365	0.328423	NO	NO	NO
LAMA2	0.788795	9.26012	3.68972	0.000244524	0.0221365	0.32705	NO	NO	NO
MTHFR	0.371428	9.32384	3.68948	0.000244747	0.0221365	0.326243	NO	NO	NO
PDE1A	0.59566	5.77761	3.68789	0.000246251	0.0221365	0.320814	NO	NO	NO
C7orf49	0.190521	9.08276	3.68786	0.000246278	0.0221365	0.320717	NO	NO	NO
SLC18A2	1.0017	3.07438	3.68605	0.000248811	0.0221365	0.31784	NO	NO	NO
HEXDC	-0.363148	7.96012	-3.6861	0.000247942	0.0221365	0.314754	YES	YES	NO
C20orf107	-0.627763	1.03996	-3.68236	0.000252697	0.0222684	0.308989	NO	NO	NO
PRH1	-0.36942	4.8514	-3.6841	0.000249856	0.0221365	0.307939	YES	YES	NO
CDC7	-0.501138	7.43532	-3.67075	0.00026298	0.0229905	0.262609	NO	NO	NO
S100A3	0.613974	3.232	3.67009	0.000263681	0.0229905	0.260277	YES	YES	YES
HSD17B12	0.353865	10.4961	3.6627	0.000271195	0.0234097	0.235376	NO	NO	NO
AMOTL1	0.567078	9.82067	3.66257	0.00027133	0.0234097	0.234935	NO	NO	YES
GPR34	0.596953	7.24475	3.6607	0.000273275	0.0234547	0.228613	NO	NO	NO
AARSD1	-0.283965	8.92644	-3.65528	0.000278997	0.0237189	0.210274	YES	YES	NO
TH1L	-0.278575	10.9225	-3.65505	0.000279232	0.0237189	0.20953	NO	NO	NO
SEC1	0.563431	2.03556	3.64831	0.000286729	0.0241945	0.19009	NO	NO	NO
SNRPD1	-0.256264	9.65961	-3.64715	0.000287768	0.0241945	0.182884	NO	NO	NO
FMOD	0.737626	11.1606	3.64253	0.000292877	0.0244991	0.167316	YES	YES	NO
RFPL3S	-0.603949	2.11226	-3.63879	0.000297624	0.024646	0.160081	NO	NO	NO
BET1L	0.235304	10.8508	3.63833	0.000297583	0.024646	0.153216	NO	NO	NO
TMED10P1	0.301283	5.77933	3.62424	0.000313929	0.0258661	0.10593	YES	YES	NO
RXRA	0.306709	10.9538	3.62101	0.00031779	0.0259654	0.0951221	NO	NO	NO
CAPN2	0.395988	12.296	3.62059	0.000318285	0.0259654	0.0937467	NO	NO	NO
LOC220930	-0.323793	6.28824	-3.6145	0.0003257	0.0264395	0.0733893	NO	NO	NO
SHROOM1	0.840359	8.38046	3.61168	0.00032919	0.0265917	0.0639701	YES	NO	NO
DHRS2	-1.83677	6.95817	-3.60549	0.000337313	0.027115	0.0455525	YES	YES	NO
ENHO	-0.972899	5.19432	-3.59321	0.000352909	0.0281154	0.00249813	NO	NO	NO
GGA3	-0.215263	9.58075	-3.59302	0.00035317	0.0281154	0.00184407	YES	YES	NO
SNX19	0.231056	10.823	3.59125	0.000355531	0.0281673	-0.00404109	NO	NO	NO
ATP6V1B2	0.258705	10.9905	3.58566	0.000363069	0.0286269	-0.0225688	NO	NO	NO
C1orf95	1.18801	4.05918	3.58368	0.00036591	0.0287135	-0.027078	YES	YES	NO
KLF7	0.564695	6.46247	3.58137	0.000369005	0.0288191	-0.0368687	NO	NO	NO
TCEAL7	0.649549	4.91613	3.57778	0.000373951	0.0290676	-0.0486446	NO	NO	YES
NDST1	0.291701	11.8202	3.57426	0.000378921	0.0293157	-0.0602996	YES	NO	NO
PPP2R2A	0.261873	10.0565	3.57103	0.000383519	0.0295328	-0.0709471	NO	NO	NO
PJA2	0.274087	11.5189	3.5685	0.000387169	0.0295983	-0.0793062	YES	NO	NO
NETO1	-1.15484	2.25089	-3.56459	0.000396943	0.0295983	-0.0858457	NO	NO	NO
ATP5H	-0.290604	11.1472	-3.56619	0.000390524	0.0295983	-0.0869205	YES	YES	NO
LGI2	0.581622	6.34091	3.5656	0.00039138	0.0295983	-0.0888532	YES	YES	NO
TAF1A	0.316123	6.60255	3.56539	0.000391698	0.0295983	-0.0895706	NO	NO	NO
OBFC2A	0.432916	7.74739	3.56325	0.000394839	0.0295983	-0.0966192	NO	NO	NO
LAMC3	0.89969	5.32744	3.56278	0.000395577	0.0295983	-0.0982392	NO	NO	YES
LYRM7	0.263704	8.40592	3.55734	0.000403629	0.0296551	-0.116047	NO	NO	NO
SLC25A38	-0.219137	9.48913	-3.55696	0.000404208	0.0296551	-0.117312	NO	NO	NO
FLRT2	0.703929	7.94907	3.55671	0.000404576	0.0296551	-0.118114	NO	NO	NO
SCN4B	0.733458	7.28143	3.5565	0.000404903	0.0296551	-0.118827	NO	NO	YES
ADAMTS15	0.945813	7.1745	3.55357	0.000409396	0.0297999	-0.128032	NO	NO	NO
NAPEPLD	0.232297	8.76115	3.55282	0.000410497	0.0297999	-0.130931	YES	NO	NO
LOC220594	-0.970615	5.0886	-3.54466	0.000423184	0.0305862	-0.157749	NO	NO	NO
C20orf197	0.595495	1.90574	3.54302	0.000426391	0.0306834	-0.157786	NO	NO	NO
MCFD2	0.208788	11.2653	3.54079	0.000429269	0.0307562	-0.170367	NO	NO	NO
CST2	1.19611	4.03256	3.53255	0.000446638	0.0311871	-0.184247	NO	NO	NO
MRPL27	-0.333545	9.53181	-3.53563	0.000437572	0.031084	-0.18726	YES	YES	NO
C7orf13	0.604987	6.9551	3.5356	0.000437617	0.031084	-0.187349	NO	NO	NO
ATP5G1	-0.354669	9.65901	-3.53295	0.000441932	0.0311871	-0.196	YES	YES	NO
SLC39A14	0.353195	10.3523	3.53048	0.000446001	0.0311871	-0.20408	NO	NO	NO
HSP90AB2P	-0.563222	5.2542	-3.5304	0.000446138	0.0311871	-0.20435	NO	NO	NO
LOC541471	-0.406585	7.76454	-3.52879	0.000448797	0.0312056	-0.209588	NO	NO	NO
MAP1B	0.576297	10.0932	3.52711	0.000451592	0.031268	-0.21506	NO	NO	NO
PPIA	-0.243673	12.2164	-3.52515	0.000454881	0.0313639	-0.221456	NO	NO	NO
ZNF816A	0.253235	7.68198	3.51813	0.000466848	0.0320549	-0.24434	NO	NO	NO
DLL1	0.501101	6.79891	3.50965	0.000481675	0.0327821	-0.271885	NO	NO	NO
NSUN5P1	-0.420546	6.45203	-3.50957	0.000481824	0.0327821	-0.272158	YES	NO	NO
TMEM128	0.208403	9.04402	3.50802	0.000484578	0.0327821	-0.277178	NO	NO	NO
CD300A	0.444311	7.3981	3.50757	0.000485395	0.0327821	-0.278663	YES	YES	NO
ZNF492	0.972915	3.01093	3.50479	0.000491124	0.0328993	-0.283911	YES	YES	NO
NQO2	-0.345508	8.89899	-3.50471	0.000490532	0.0328993	-0.287935	YES	YES	NO
LILRA6	0.705122	5.44029	3.50028	0.000498585	0.0332639	-0.302275	YES	NO	NO
TRAPPC5	-0.333748	8.81479	-3.49867	0.000501549	0.0333267	-0.307495	YES	YES	NO
C5orf35	0.418288	6.76974	3.49592	0.000506647	0.033439	-0.3164	NO	NO	NO
ABCG2	0.623794	5.98594	3.49557	0.000507297	0.033439	-0.317528	NO	NO	NO
SYT5	-1.31763	1.57307	-3.49085	0.000523793	0.0339223	-0.321289	NO	NO	NO
HMBOX1	0.408246	6.78555	3.49036	0.000517096	0.0339223	-0.334372	NO	NO	NO
C1QL3	-0.874606	3.42126	-3.48933	0.000520066	0.0339223	-0.334969	NO	NO	NO
DECR2	-0.379197	8.63147	-3.48646	0.000524537	0.0339223	-0.346948	YES	YES	NO
CHRNE	0.518694	4.07611	3.48626	0.000524922	0.0339223	-0.347594	YES	YES	NO
HIST1H4J	-0.659272	4.54667	-3.48288	0.000531455	0.0341414	-0.358481	YES	YES	NO
TACO1	-0.288033	8.76657	-3.48237	0.000532457	0.0341414	-0.360138	NO	NO	NO
FLT3	-1.16073	5.33	-3.47688	0.000543619	0.0346185	-0.376399	NO	NO	NO
CWF19L1	0.178012	8.94498	3.47569	0.000545625	0.0346185	-0.381636	YES	YES	NO
MEF2B	-0.571714	4.48166	-3.47546	0.000546199	0.0346185	-0.38239	YES	YES	NO
PICALM	0.224586	11.8081	3.47358	0.000549858	0.0347058	-0.388436	YES	NO	NO
C14orf49	0.70867	5.21913	3.47262	0.000551788	0.0347058	-0.391518	NO	NO	NO
SPDYE6	-0.414607	4.50487	-3.47135	0.000554355	0.0347347	-0.395601	YES	NO	NO
SOX30	-0.657245	1.34064	-3.46947	0.00055989	0.0349486	-0.395688	NO	NO	NO
GXYLT2	0.676942	6.83266	3.46455	0.000568336	0.035295	-0.417126	NO	NO	NO
COL4A3BP	0.278055	9.8963	3.46385	0.000569724	0.035295	-0.419656	NO	NO	NO
BHMT2	0.887567	5.66589	3.46079	0.00057618	0.0354373	-0.429548	NO	NO	NO
ZNF117	0.474115	10.1244	3.45994	0.000577895	0.0354373	-0.432181	YES	YES	NO
ENTPD4	0.319354	8.76808	3.45904	0.000579792	0.0354373	-0.435062	YES	NO	NO
TMEM14C	-0.219423	10.8773	-3.45781	0.000582392	0.0354373	-0.438997	NO	NO	NO
RALGAPA2	0.589672	8.48716	3.45763	0.000582772	0.0354373	-0.439571	NO	NO	NO
PMS2L5	-0.285842	6.22348	-3.45647	0.000585246	0.0354569	-0.443296	NO	NO	NO
CAPZA2	0.200594	11.09	3.45402	0.000590477	0.0355133	-0.45112	NO	NO	NO
HSD17B10	-0.264115	10.4474	-3.45402	0.000590488	0.0355133	-0.451136	NO	NO	NO
FKBP14	0.380861	7.74591	3.45214	0.000594533	0.0356266	-0.457137	NO	NO	NO
TACR2	-0.548406	4.04313	-3.44917	0.000600981	0.0358825	-0.46662	NO	NO	NO
TSIX	-0.996475	5.96949	-3.44543	0.000609402	0.0362539	-0.4782	NO	NO	NO
ERAL1	-0.262239	10.1005	-3.44239	0.000615955	0.0364654	-0.488252	NO	NO	NO
TYSND1	-0.273129	9.15764	-3.44175	0.000617383	0.0364654	-0.490287	YES	YES	NO
FNDC4	0.575868	6.80958	3.43867	0.000624317	0.0367433	-0.500103	NO	NO	NO
C1QTNF7	0.892292	4.91185	3.43622	0.000629959	0.0369434	-0.507347	NO	NO	NO
SPRED1	0.374562	9.86065	3.43366	0.000635748	0.0370201	-0.516045	NO	NO	NO
FAM114A1	0.355687	9.4683	3.43365	0.00063576	0.0370201	-0.516062	NO	NO	NO
TUBB8	-0.646475	2.91544	-3.43263	0.00063846	0.0370464	-0.519325	YES	NO	NO
EXOSC9	-0.187675	8.84112	-3.43035	0.000643412	0.037165	-0.526572	NO	NO	NO
TCAP	-0.846652	2.1092	-3.42936	0.00064682	0.037165	-0.529902	YES	YES	NO
TNC	0.753802	11.853	3.42869	0.000647269	0.037165	-0.531823	NO	NO	NO
HEXA	0.238977	10.9608	3.42488	0.000656255	0.0372743	-0.543934	NO	NO	NO
LRCH2	0.599367	5.08391	3.42419	0.000657894	0.0372743	-0.546124	NO	NO	NO
ALOX12P2	-1.23361	2.97155	-3.42131	0.000669465	0.0372743	-0.546548	NO	NO	NO
WSCD1	0.672012	5.15449	3.42225	0.000662508	0.0372743	-0.552262	NO	NO	NO
ASAH1	0.433743	12.3964	3.42193	0.000663277	0.0372743	-0.553282	NO	NO	NO
RBM7	0.272267	8.682	3.42188	0.000663389	0.0372743	-0.553429	NO	NO	NO
IGFN1	0.950717	1.74906	3.41777	0.000681283	0.0372743	-0.558252	NO	NO	YES
GALNT5	0.89785	6.56345	3.42034	0.000667157	0.0372743	-0.558373	NO	NO	NO
RHOBTB2	0.308367	8.91347	3.41903	0.000670254	0.0372743	-0.56247	NO	NO	NO
RFPL1S	0.645933	3.73893	3.41745	0.000674207	0.0372743	-0.566932	NO	NO	NO
OXCT2	0.64852	1.69639	3.41456	0.000682282	0.0372743	-0.572331	YES	YES	NO
HSD3B7	-0.32808	9.54327	-3.41452	0.000681227	0.0372743	-0.57673	NO	NO	NO
KCNJ5	0.54716	5.53526	3.41325	0.000684346	0.0372743	-0.58074	NO	NO	NO
LOC100288778	-0.366392	8.27254	-3.41311	0.000684709	0.0372743	-0.581205	NO	NO	NO
IPO11	0.20978	9.37662	3.4123	0.000686703	0.0372743	-0.583758	NO	NO	NO
DKFZP686I15217	-0.32752	5.80689	-3.41203	0.000687367	0.0372743	-0.584607	NO	NO	NO
TSEN54	-0.313049	8.99047	-3.41192	0.000687626	0.0372743	-0.584937	YES	YES	NO
PRUNE2	0.683702	7.04248	3.40799	0.000697428	0.0376817	-0.597363	NO	NO	NO
IRF9	-0.418671	10.4378	-3.40693	0.000700093	0.0377021	-0.60071	YES	YES	NO
PRKG2	0.806786	3.49221	3.40476	0.000706749	0.0379366	-0.604586	NO	NO	NO
COMT	-0.315299	10.6642	-3.39999	0.000717748	0.0381719	-0.622569	NO	NO	NO
RMND1	-0.457292	9.32298	-3.39944	0.000719187	0.0381719	-0.624326	NO	NO	NO
TXNL4A	-0.264423	9.76398	-3.39874	0.00072099	0.0381719	-0.626523	NO	NO	NO
STEAP2	0.672708	8.98921	3.39827	0.000722197	0.0381719	-0.627991	NO	NO	NO
HDAC4	0.340672	8.34699	3.39807	0.000722715	0.0381719	-0.62862	NO	NO	NO
LOC284749	-0.943955	1.65253	-3.38586	0.000760357	0.0396517	-0.652899	NO	NO	NO
SIGLEC9	0.521886	5.34798	3.38839	0.000748224	0.0393929	-0.659052	YES	YES	NO
B3GNT5	0.513546	7.47711	3.38661	0.000752999	0.0395181	-0.664632	NO	NO	NO
FDXACB1	0.295831	6.68163	3.38506	0.000757198	0.0396123	-0.669509	NO	NO	NO
CES1	1.11684	7.29746	3.38011	0.000770949	0.0400772	-0.68386	YES	NO	NO
NAT8	-0.699892	1.4307	-3.37482	0.000790296	0.040571	-0.688305	NO	NO	NO
PTRH2	-0.356072	8.77895	-3.37903	0.000773693	0.0400933	-0.688408	YES	NO	NO
LOC339674	-0.673305	1.17371	-3.37177	0.00079979	0.0408042	-0.696377	NO	NO	NO
TM6SF1	0.325034	7.03117	3.37484	0.000785334	0.040488	-0.701502	NO	NO	NO
RFFL	0.24173	9.45176	3.37452	0.000786222	0.040488	-0.702493	NO	NO	NO
HIST1H2BL	-0.702421	0.676381	-3.36509	0.000822656	0.0414573	-0.711011	YES	YES	NO
VCP	-0.190477	12.9092	-3.36985	0.000799433	0.0408042	-0.7171	NO	NO	NO
LOC221442	-0.60995	4.82729	-3.36734	0.000806606	0.0410249	-0.72493	NO	NO	NO
SIK2	0.47803	9.32374	3.36437	0.000815171	0.0413263	-0.734188	NO	NO	YES
C18orf32	-0.241399	10.3281	-3.36355	0.000817547	0.0413263	-0.736739	NO	NO	NO
LRRK2	0.600878	7.52398	3.35998	0.000827997	0.0415993	-0.747868	NO	NO	NO
ABCC6	0.884895	5.75597	3.35844	0.000832542	0.0417005	-0.752665	NO	NO	NO
CYP3A5	-0.686246	2.52766	-3.35344	0.000848043	0.0422202	-0.764871	NO	NO	NO
TMEM167A	0.18561	11.1062	3.3537	0.000846656	0.0422202	-0.767393	YES	NO	NO
RUVBL1	-0.28162	10.0769	-3.35201	0.000851758	0.0422775	-0.772656	NO	NO	NO
GRTP1	-0.408552	8.04035	-3.34783	0.000864482	0.0427802	-0.785644	NO	NO	NO
GNG12	0.407326	11.1788	3.34676	0.000867745	0.0428131	-0.788943	NO	NO	NO
LOC728613	0.372147	7.35113	3.3456	0.000871341	0.0428622	-0.792565	NO	NO	NO
DNPEP	-0.219886	10.5809	-3.34448	0.000874776	0.0429031	-0.796011	YES	YES	NO
LLGL2	-0.495838	10.2686	-3.34119	0.000885046	0.043278	-0.806232	YES	YES	NO
MRPS23	-0.295683	9.64923	-3.33828	0.000894192	0.0435958	-0.815233	NO	NO	NO
ARMC6	-0.230399	9.23713	-3.33556	0.00090281	0.0438861	-0.82363	YES	YES	NO
MVK	-0.285717	8.41557	-3.33452	0.000906147	0.0439188	-0.826861	NO	NO	NO
RB1	0.308114	10.063	3.32845	0.000925741	0.0447369	-0.845585	YES	YES	NO
DGKI	0.661596	3.29407	3.32748	0.000929375	0.0447812	-0.847754	NO	NO	NO
TIAF1	-0.345051	8.23957	-3.32231	0.000945983	0.0454485	-0.864514	NO	NO	NO
CCL3L1	-0.746064	4.66393	-3.3192	0.000957114	0.0457168	-0.866478	YES	NO	NO
CCDC111	0.22755	7.61059	3.31959	0.00095509	0.0457168	-0.872897	NO	NO	NO
IL17RA	0.2669	8.15499	3.31732	0.000962761	0.0458536	-0.879896	NO	NO	NO
TIMM17B	-0.299073	9.30536	-3.30917	0.000990702	0.046857	-0.904919	NO	NO	NO
SPATA7	0.239816	7.33597	3.3091	0.000990935	0.046857	-0.905124	NO	NO	NO
RECQL5	-0.233318	9.02683	-3.30869	0.00099236	0.046857	-0.906382	YES	YES	NO
DDX5	-0.199073	13.5694	-3.30633	0.00100062	0.0471122	-0.913634	NO	NO	NO
WDR91	0.242676	8.55069	3.30469	0.00100639	0.0471957	-0.918662	NO	NO	NO
NDUFA7	-0.314254	9.20628	-3.30304	0.00101224	0.0471957	-0.923725	YES	YES	NO
SLC25A10	-0.342156	9.78181	-3.30125	0.00101858	0.0471957	-0.929181	YES	YES	NO
EVPL	-0.661129	9.47959	-3.30121	0.00101873	0.0471957	-0.929313	YES	YES	NO
DTNBP1	-0.215581	8.47336	-3.30116	0.0010189	0.0471957	-0.929461	NO	NO	NO
ITGB3	0.571331	6.99383	3.30055	0.0010211	0.0471957	-0.931341	YES	YES	NO
C11orf70	0.730547	4.41503	3.3002	0.00102245	0.0471957	-0.932254	NO	NO	NO
TTC38	-0.307964	8.90318	-3.29755	0.00103185	0.047497	-0.940504	NO	NO	NO
TLCD1	-0.578841	7.2916	-3.29427	0.00104377	0.0479115	-0.950538	NO	NO	NO
C19orf73	-0.389775	4.19249	-3.29327	0.00104744	0.0479465	-0.953607	YES	YES	NO
DOCK4	0.38397	8.57849	3.29176	0.00105295	0.0480652	-0.958193	NO	NO	NO
KCNA6	0.822502	4.03252	3.28879	0.00106433	0.0484504	-0.96584	NO	NO	NO
HIST1H2BD	-0.704997	8.83379	-3.28597	0.00107444	0.0486644	-0.975851	NO	NO	NO
ZEB2	0.459559	9.38427	3.28584	0.00107493	0.0486644	-0.97625	NO	NO	NO
MST1P9	-0.784174	3.53425	-3.28194	0.00109024	0.0489541	-0.985582	NO	NO	NO
SLC2A13	0.446252	7.46398	3.28253	0.00108743	0.0489541	-0.98635	NO	NO	NO
PCYT2	-0.300069	9.03389	-3.28245	0.00108773	0.0489541	-0.986588	NO	NO	NO
SLC24A5	-0.712741	3.32153	-3.27788	0.0011063	0.0491651	-0.993155	NO	NO	NO
ZNF143	0.129923	8.48905	3.27929	0.00109977	0.049158	-0.996207	NO	NO	NO
JAGN1	-0.204379	9.62829	-3.27903	0.00110075	0.049158	-0.996986	NO	NO	NO
SIDT2	0.276788	10.2302	3.27744	0.00110688	0.0491651	-1.00183	NO	NO	NO
SCN7A	0.987851	4.1373	3.27222	0.00113122	0.0498431	-1.00311	NO	NO	NO
SCAMP5	-0.454165	8.4949	-3.27363	0.00112163	0.0496865	-1.0134	YES	NO	NO
MYO5A	0.305196	9.82232	3.27203	0.0011279	0.0498303	-1.01827	NO	NO	NO

### Sheet: Keys
Supplementary Table 5. Differential Gene Expression Results
	Keys
		logFC	Log2-fold-change value corresponding to the effect of difference
		t	Moderated t-statistic
		AveExpr	Mean average methylation beta value across all samples
		P.Value	Raw p-value
		adj.P.Val	Adjusted p-value
		B	Log-odds that the probe is differentially methylated
		Under_eQTM_control	Is an eQTM target?
		Under_meQTL_eQTM_control	Is a target of meQTL regulated eQTM?
		Carrot-Zhang_et_al_AFR_gene	Is a Carrot-Zhang et al. African ancestry associated gene?
